# 3’UTR-directed control of poly(A) tail dynamics and mRNA stability in vertebrate embryos

**DOI:** 10.64898/2026.08.20.746113

**Authors:** Gal Nechooshtan, Mazal Tawil, Talya Razin, Michal Rabani

## Abstract

Post-transcriptional regulation determines mRNA fate through multiple interconnected layers of control, and is particularly important in early embryos. However, how 3’UTR sequences coordinate these different regulatory layers remains poorly characterized. Here, we develop *multi-UTR*, a massively parallel reporter assay that simultaneously tracks poly(A) tail lengths, 3′ terminal nucleotide additions, and mRNA stabilities for thousands of 3’UTR sequences across early zebrafish embryogenesis. We show that embryos use a combination of global and 3’UTR-encoded regulatory programs to progressively remodel mRNA tails. Using reporters with various initial tail lengths, we find that the embryonic cytoplasm rapidly overrides pre-set poly(A) lengths. As development proceeds, 3’UTRs drive tail length diversity and longer tails become progressively associated with increased stability. Strikingly, this association is affected by productive translation: in non-coding reporters, the tail length–stability relationship inverts, such that shorter poly(A) tails are associated with greater stability. Poly(A) tail remodeling is accompanied by two waves of terminal nucleotide additions, early guanylation and later uridylation, that mark distinct regulatory states. Together, our results uncover how the 3′UTR regulatory code operates across multiple layers of regulation to dynamically shape maternal mRNA fate during embryogenesis, and establish *multi-UTR* as a general platform for decoding post-transcriptional regulatory programs.
