## Supplemental Table 2 for "3’UTR-directed control of poly(A) tail dynamics and mRNA stability in vertebrate embryos"

### Sheet: filtered.core.all
			Effect																					Pvalue
kmer	cluster kmer	cluster id	40A:dg:E	40A:dg1:4:E	40A:dg3:9:E	40Au:dg:E	40Au:dg1:4:E	40Au:dg3:9:E	34A:dg:E	34A:dg1:4:E	34A:dg3:9:E	17A:dg:E	17A:dg1:4:E	17A:dg3:9:E	15A:dg:E	15A:dg1:4:E	15A:dg3:9:E	0A:dg:E	0A:dg1:4:E	0A:dg3:9:E	0Au:dg:E	0Au:dg1:4:E	0Au:dg3:9:E	40A:dg:P	40A:dg1:4:P	40A:dg3:9:P	40Au:dg:P	40Au:dg1:4:P	40Au:dg3:9:P	34A:dg:P	34A:dg1:4:P	34A:dg3:9:P	17A:dg:P	17A:dg1:4:P	17A:dg3:9:P	15A:dg:P	15A:dg1:4:P	15A:dg3:9:P	0A:dg:P	0A:dg1:4:P	0A:dg3:9:P	0Au:dg:P	0Au:dg1:4:P	0Au:dg3:9:P
AAGCAC	AAGCAC	4	0.40719	0	0.41502	0.56588	0	0.72057	0	0	0	0	0	0	0.39849	0	0.43224	0	0	0	0.40996	0	0.43514	2.8319	0	3.2581	6.7348	0	10.0961	0	0	0	0	0	0	4.7022	0	5.2694	0	0	0	3.4955	0	4.7313
AAGCACT	AAGCAC	4	0.98789	0	0.84836	1.4113	0	1.7429	0	0	0.6381	0	0	0	0.94332	0	1.0198	0	0	0	0.79015	0	0.90144	10.3638	0	7.5425	19.8886	0	25.6457	0	0	2.8887	0	0	0	10.2301	0	15.4552	0	0	0	8.2217	0	9.7932
AGCAC	AAGCAC	4	0.30854	0	0.31092	0.44672	0	0.50902	0	0	0	0	0	0	0.35753	0	0.31623	0	0	0	0.34778	0	0.31595	6.5133	0	8.227	23.4841	0	24.9312	0	0	0	0	0	0	15.4785	0	9.763	0	0	0	9.7944	0	10.1952
ATGCACT	AAGCAC	4	0.58182	0	0	0.78703	0	0.86644	0	0	0	0	0	0	0.6686	0	0.623	0	0	0	0.66215	0	0.65005	3.5213	0	0	7.3032	0	8.8124	0	0	0	0	0	0	9.1729	0	5.0063	0	0	0	5.3225	0	7.0178
CAGCAC	AAGCAC	4	0.30078	0	0	0.39709	0	0.38847	0	0	0	0	0	0	0.32555	0.25371	0	0	0	0	0	0	0	2.7894	0	0	8.193	0	7.6204	0	0	0	0	0	0	4.7094	2.5043	0	0	0	0	0	0	0
GGCACT	AAGCAC	4	0	0	0	0.6318	0	0.65809	0	0	0	0	0	0	0.66597	0	0.67362	0	0	0	0.5617	0	0.56798	0	0	0	6.059	0	6.4649	0	0	0	0	0	0	9.4321	0	8.2314	0	0	0	4.5803	0	3.1617
TGCAC	AAGCAC	4	0.25062	0	0.23339	0.31771	0	0.3146	0.16888	0	0	0	0	0	0.27058	0	0.24306	0	0	0	0.25451	0	0.19762	6.205	0	6.5494	14.96	0	13.4891	2.6149	0	0	0	0	0	12.4276	0	8.639	0	0	0	7.5242	0	6.7557
ACTCC	CTCC	86	0	0	0	0	0	0	0	0	0	0	0	0	0.20227	0.25341	0	0	0	0	0.26657	0	0	0	0	0	0	0	0	0	0	0	0	0	0	7.7988	6.3802	0	0	0	0	3.6654	0	0
AGCTC	CTCC	86	0	0	0	0	0	0	0	0	0	0	0	0	0.20032	0.24634	0	0	0	0	0.191	0	0	0	0	0	0	0	0	0	0	0	0	0	0	6.606	5.9302	0	0	0	0	2.9756	0	0
CACC	CTCC	86	0	0	0	0	0	0	0	0	0	0	0	0	0	0.21879	0	0	0	0	0	0.1878	0	0	0	0	0	0	0	0	0	0	0	0	0	0	10.5932	0	0	0	0	0	4.4885	0
CAGC	CTCC	86	0	0	0	0	0	0	0	0	0	0	0	0	0	0.20865	0	0	0	0	0.18721	0	0	0	0	0	0	0	0	0	0	0	0	0	0	0	12.7307	0	0	0	0	9.0905	0	0
CATCC	CTCC	86	0	0	0	0.17278	0.16683	0	0	0	0	0	0	0	0.23917	0.27127	0	0	0	0	0.18031	0.21677	0	0	0	0	12.643	2.3177	0	0	0	0	0	0	0	8.1117	4.8959	0	0	0	0	3.6622	2.2386	0
CCACC	CTCC	86	0.17698	0	0	0.20313	0.20485	0	0	0	0	0	0	0	0.27918	0.31701	0	0	0	0	0.21378	0.30332	0	3.1139	0	0	11.9867	2.5783	0	0	0	0	0	0	0	7.9943	5.6521	0	0	0	0	2.3236	2.749	0
CCAGC	CTCC	86	0	0	0	0.22628	0.20584	0	0	0	0	0	0	0	0.27126	0.34478	0	0	0	0	0.22661	0	0	0	0	0	15.5993	5.0205	0	0	0	0	0	0	0	8.7592	10.5932	0	0	0	0	5.8529	0	0
CCATC	CTCC	86	0.1759	0	0	0.18004	0.19044	0	0	0	0	0	0	0	0.21427	0.25634	0	0	0	0	0	0.24817	0	4.5202	0	0	10.9546	3.8069	0	0	0	0	0	0	0	8.4331	5.1907	0	0	0	0	0	2.7881	0
CCCTC	CTCC	86	0	0	0	0.18737	0	0	0	0	0	0	0	0	0.26581	0.33145	0	0	0	0	0.2212	0	0	0	0	0	8.6601	0	0	0	0	0	0	0	0	9.6003	11.4031	0	0	0	0	5.4044	0	0
CCCTG	CTCC	86	0	0	0	0.17862	0	0	0	0	0	0	0	0	0.20116	0.26057	0	0	0	0	0.19353	0	0	0	0	0	9.5294	0	0	0	0	0	0	0	0	4.8085	5.1619	0	0	0	0	3.9805	0	0
CCGC	CTCC	86	0.22739	0	0	0.21503	0.18311	0	0	0	0	0	0	0	0.28041	0.36448	0.1498	0	0	0	0.20557	0.20452	0	4.364	0	0	15.5173	5.6424	0	0	0	0	0	0	0	15.183	16.5631	6.1849	0	0	0	3.4511	2.2078	0
CCTC	CTCC	86	0	0	0	0.17282	0	0	0	0	0	0	0	0	0.21857	0.29907	0	0	0	0	0.20858	0.19277	0	0	0	0	25.6847	0	0	0	0	0	0	0	0	26.1073	29.3665	0	0	0	0	15.6815	7.713	0
CCTCC	CTCC	86	0	0	0	0.21656	0.19251	0	0	0	0	0	0	0	0.28322	0.38305	0	0	0	0	0.23697	0.18919	0	0	0	0	11.7907	4.778	0	0	0	0	0	0	0	13.5358	12.6322	0	0	0	0	6.0457	2.7403	0
CCTCCT	CTCC	86	0	0	0	0.22544	0	0.16856	0	0	0	0	0	0	0.35721	0.43089	0	0	0	0	0	0	0	0	0	0	3.9827	0	3.2904	0	0	0	0	0	0	7.3313	6.7486	0	0	0	0	0	0	0
CCTCG	CTCC	86	0	0	0	0.25441	0	0.17248	0	0	0	0	0	0	0.32538	0.38701	0.19596	0	0	0	0	0	0	0	0	0	7.4147	0	4.3009	0	0	0	0	0	0	6.1733	5.3048	2.6358	0	0	0	0	0	0
CCTCT	CTCC	86	0	0	0	0	0	0	0	0	0	0	0	0	0.21365	0.31563	0	0	0	0	0.20602	0.22999	0	0	0	0	0	0	0	0	0	0	0	0	0	11.3431	14.4932	0	0	0	0	8.0648	3.48	0
CCTCTC	CTCC	86	0	0	0	0.18911	0	0	0	0	0	0	0	0	0.37427	0.42177	0.20195	0	0	0	0.35385	0	0	0	0	0	3.076	0	0	0	0	0	0	0	0	6.9273	7.6105	3.6728	0	0	0	5.6108	0	0
CCTCTG	CTCC	86	0	0	0	0.27375	0	0.14525	0	0	0	0	0	0	0.2888	0.3576	0	0	0	0	0	0	0	0	0	0	10.5105	0	2.6546	0	0	0	0	0	0	4.5266	4.2424	0	0	0	0	0	0	0
CCTGC	CTCC	86	0.1626	0	0	0.17777	0.1892	0	0	0	0	0	0	0	0.22007	0.3012	0	0	0	0	0.20999	0	0	2.1016	0	0	14.6861	4.9616	0	0	0	0	0	0	0	7.8494	11.1278	0	0	0	0	4.0458	0	0
CCTTC	CTCC	86	0.18809	0	0	0.18173	0	0	0	0	0	0	0	0	0.23092	0.30045	0	0	0	0	0.18764	0.1818	0	2.8077	0	0	8.4382	0	0	0	0	0	0	0	0	10.0531	11.6836	0	0	0	0	4.673	2.7113	0
CGCC	CTCC	86	0.15828	0	0	0.18749	0.19825	0	0	0	0	0	0	0	0.24316	0.33883	0	0	0	0	0.20753	0	0	3.5317	0	0	10.3727	8.2278	0	0	0	0	0	0	0	10.6248	13.362	0	0	0	0	4.4109	0	0
CGCT	CTCC	86	0	0	0	0	0	0	0	0	0	0	0	0	0.19622	0.24486	0	0	0	0	0.19509	0	0	0	0	0	0	0	0	0	0	0	0	0	0	12.5337	13.1961	0	0	0	0	7.7214	0	0
CGCTC	CTCC	86	0	0	0	0.1986	0.1912	0	0	0	0	0	0	0	0.31723	0.44733	0	0	0	0	0.23553	0	0	0	0	0	6.0717	2.9096	0	0	0	0	0	0	0	11.4602	11.0771	0	0	0	0	2.3586	0	0
CGCTG	CTCC	86	0	0	0	0.24006	0.17628	0.14191	0	0	0	0	0	0	0.24943	0.28932	0.14876	0	0	0	0.24514	0	0	0	0	0	12.7719	3.5937	6.5705	0	0	0	0	0	0	7.1703	5.2385	3.4368	0	0	0	4.2228	0	0
CGGC	CTCC	86	0	0	0	0.21467	0.22646	0	0	0	0	0	0	0	0.27996	0.27247	0.15902	0	0	0	0.24548	0	0	0	0	0	14.8454	7.3025	0	0	0	0	0	0	0	10.483	7.2593	4.0644	0	0	0	3.6582	0	0
CGTC	CTCC	86	0	0	0	0	0.17634	0	0	0	0	0	0	0	0	0.2602	0	0	0	0	0	0	0	0	0	0	0	6.0589	0	0	0	0	0	0	0	0	13.1045	0	0	0	0	0	0	0
CGTCC	CTCC	86	0	0	0	0.19864	0	0	0	0	0	0	0	0	0.25355	0.35366	0	0	0	0	0	0	0	0	0	0	5.2136	0	0	0	0	0	0	0	0	3.5078	7.3404	0	0	0	0	0	0	0
CTCC	CTCC	86	0	0	0	0.18214	0.15953	0	0	0	0	0	0	0	0.23415	0.31185	0	0	0	0	0.22113	0.20522	0	0	0	0	23.6951	10.4083	0	0	0	0	0	0	0	30.0731	35.1295	0	0	0	0	17.4492	8.671	0
CTCCC	CTCC	86	0.19105	0	0	0.19961	0	0	0	0	0	0	0	0	0.26108	0.32511	0	0	0	0	0.2551	0	0	2.63	0	0	6.3058	0	0	0	0	0	0	0	0	8.3092	9.2911	0	0	0	0	5.8118	0	0
CTCCT	CTCC	86	0	0	0	0	0.17298	0	0	0	0	0	0	0	0.26462	0.30806	0	0	0	0	0.25336	0.21252	0	0	0	0	0	4.8824	0	0	0	0	0	0	0	14.9234	14.8764	0	0	0	0	5.0187	3.2504	0
CTCCTC	CTCC	86	0.23042	0	0	0.28248	0.22974	0.17458	0	0	0	0	0	0	0.45871	0.49245	0.23375	0	0	0	0.41439	0.35372	0.19412	2.3161	0	0	10.7059	2.5783	7.8423	0	0	0	0	0	0	15.2471	9.8954	5.0063	0	0	0	5.8859	3.0228	3.4776
CTCG	CTCC	86	0	0	0	0.16763	0	0	0	0	0	0	0	0	0.18085	0.25927	0	0	0	0	0.1896	0	0	0	0	0	11.9471	0	0	0	0	0	0	0	0	10.5783	12.6322	0	0	0	0	4.0912	0	0
CTCT	CTCC	86	0	0	0	0	0	0	0	0	0	0	0	0	0.20073	0.25539	0	0	0	0	0.1911	0	0	0	0	0	0	0	0	0	0	0	0	0	0	27.204	24.0899	0	0	0	0	17.09	0	0
CTCTC	CTCC	86	0	0	0	0.18404	0.17061	0	0	0	0	0	0	0	0.28627	0.32841	0.16508	0	0	0	0.23809	0.18625	0	0	0	0	10.9368	4.0471	0	0	0	0	0	0	0	17.942	17.1181	9.6163	0	0	0	8.0028	3.4106	0
CTCTCC	CTCC	86	0	0	0	0.28698	0	0.17741	0	0	0	0	0	0	0.44227	0.38209	0.28521	0	0	0	0.29508	0	0	0	0	0	5.5503	0	4.9588	0	0	0	0	0	0	9.7804	6.4598	5.3896	0	0	0	3.1972	0	0
CTCTCT	CTCC	86	0	0	0	0.1833	0	0	0	0	0	0	0	0	0.29685	0.3603	0.16862	0	0	0	0.25597	0	0	0	0	0	7.0645	0	0	0	0	0	0	0	0	7.061	11.1033	3.464	0	0	0	5.7738	0	0
CTCTG	CTCC	86	0	0	0	0.19429	0.16005	0	0	0	0	0	0	0	0.2406	0.3025	0	0	0	0	0.22226	0.1898	0	0	0	0	24.672	4.9375	0	0	0	0	0	0	0	17.9532	16.2967	0	0	0	0	11.047	3.9161	0
CTCTGC	CTCC	86	0	0	0	0.22112	0	0	0	0	0	0	0	0	0.2754	0.33521	0	0	0	0	0.20961	0	0	0	0	0	7.2447	0	0	0	0	0	0	0	0	7.8447	5.3394	0	0	0	0	2.8187	0	0
CTCTTC	CTCC	86	0	0	0	0.23989	0	0.15527	0	0	0	0	0	0	0.2579	0.31662	0	0	0	0	0.22778	0	0	0	0	0	7.3428	0	3.6942	0	0	0	0	0	0	6.111	5.5633	0	0	0	0	3.1258	0	0
CTGC	CTCC	86	0	0	0	0	0	0	0	0	0	0	0	0	0	0.23558	0	0	0	0	0	0.17518	0	0	0	0	0	0	0	0	0	0	0	0	0	0	22.7901	0	0	0	0	0	7.9593	0
CTGCTC	CTCC	86	0.2499	0	0	0.26812	0.2375	0.15057	0	0	0	0	0	0	0.29202	0.3589	0	0	0	0	0.36585	0	0.24261	2.3557	0	0	10.1528	2.6661	4.9098	0	0	0	0	0	0	6.7726	4.843	0	0	0	0	5.936	0	2.7404
CTGG	CTCC	86	0	0	0	0	0.1505	0	0	0	0	0	0	0	0	0.21262	0	0	0	0	0	0	0	0	0	0	0	8.2872	0	0	0	0	0	0	0	0	14.3032	0	0	0	0	0	0	0
CTGTC	CTCC	86	0.16933	0	0	0.20095	0	0	0	0	0	0	0	0	0.24938	0.27209	0.14155	0	0	0	0.18073	0.17665	0	3.0483	0	0	11.2375	0	0	0	0	0	0	0	0	13.3669	12.7296	5.6202	0	0	0	4.9158	2.7645	0
CTGTG	CTCC	86	0.16198	0	0	0	0	0	0	0	0	0	0	0	0	0.21601	0	0	0	0	0	0	0	4.2379	0	0	0	0	0	0	0	0	0	0	0	0	9.894	0	0	0	0	0	0	0
CTTCC	CTCC	86	0.18515	0	0	0.2144	0	0.16838	0	0	0	0	0	0	0.27212	0.29407	0.14622	0	0	0	0.18124	0	0	2.1738	0	0	10.2616	0	6.2701	0	0	0	0	0	0	13.2497	13.6622	4.0369	0	0	0	5.8278	0	0
CTTCCT	CTCC	86	0	0	0	0.26312	0	0.18685	0	0	0	0	0	0	0.32542	0.37803	0	0	0	0	0.22427	0	0	0	0	0	6.7683	0	3.3886	0	0	0	0	0	0	6.848	8.3382	0	0	0	0	3.5151	0	0
GAGC	CTCC	86	0	0	0	0	0	0	0	0	0	0	0	0	0	0.23644	0	0	0	0	0.19215	0	0.14713	0	0	0	0	0	0	0	0	0	0	0	0	0	13.6097	0	0	0	0	7.1204	0	3.1909
GCTC	CTCC	86	0	0	0	0.1733	0.15333	0	0	0	0	0	0	0	0.21173	0.26677	0	0	0	0	0.22787	0	0	0	0	0	24.9337	8.4887	0	0	0	0	0	0	0	25.1702	23.6501	0	0	0	0	14.0762	0	0
GCTCC	CTCC	86	0	0	0	0	0.19612	0	0	0	0	0	0	0	0.22521	0.32345	0	0	0	0	0.22398	0	0	0	0	0	0	3.3331	0	0	0	0	0	0	0	5.7116	8.969	0	0	0	0	2.0123	0	0
GCTCT	CTCC	86	0	0	0	0.20965	0	0.15529	0	0	0	0	0	0	0.25606	0.25424	0.14642	0	0	0	0.24667	0	0.18172	0	0	0	15.564	0	11.9049	0	0	0	0	0	0	16.4009	7.3387	4.7458	0	0	0	7.3838	0	4.8685
GCTGG	CTCC	86	0	0	0	0.16754	0.21494	0	0	0	0	0	0	0	0	0	0	0	0	0	0	0	0	0	0	0	7.8457	4.876	0	0	0	0	0	0	0	0	0	0	0	0	0	0	0	0
GTCTC	CTCC	86	0	0	0	0.16969	0.16481	0	0	0	0	0	0	0	0.22259	0.26623	0	0	0	0	0.21614	0	0	0	0	0	7.7112	3.2323	0	0	0	0	0	0	0	8.8658	5.6521	0	0	0	0	5.3316	0	0
GTCTG	CTCC	86	0.1696	0	0	0.1749	0	0	0	0	0	0	0	0	0.23014	0.24483	0.14181	0	0	0	0.20975	0	0	3.9498	0	0	6.4118	0	0	0	0	0	0	0	0	11.3012	10.5896	2.9962	0	0	0	6.614	0	0
TCCTC	CTCC	86	0	0	0	0.17391	0	0	0	0	0	0	0	0	0.23226	0.28893	0	0	0	0	0.23861	0.18686	0	0	0	0	13.8128	0	0	0	0	0	0	0	0	15.4747	14.3032	0	0	0	0	7.5608	3.5518	0
TCTCC	CTCC	86	0.20042	0	0	0.19336	0	0	0	0	0	0	0	0	0.24866	0.28365	0	0	0	0	0.20895	0	0	3.4885	0	0	10.5402	0	0	0	0	0	0	0	0	13.7802	11.3814	0	0	0	0	6.1874	0	0
TCTCT	CTCC	86	0	0	0	0	0	0	0	0	0	0	0	0	0.18547	0.23006	0	0	0	0	0.18433	0	0	0	0	0	0	0	0	0	0	0	0	0	0	9.4321	13.244	0	0	0	0	9.0952	0	0
TCTCTG	CTCC	86	0.21396	0	0	0.24734	0	0.16467	0	0	0	0	0	0	0.29533	0.30766	0.16578	0	0	0	0.29166	0.22956	0.14707	3.6279	0	0	9.6259	0	4.2837	0	0	0	0	0	0	9.7837	5.6713	3.3159	0	0	0	8.2276	2.6377	2.6677
TCTG	CTCC	86	0	0	0	0	0	0	0	0	0	0	0	0	0.1875	0.21964	0	0	0	0	0.19275	0.17461	0	0	0	0	0	0	0	0	0	0	0	0	0	18.9661	20.8275	0	0	0	0	15.9825	8.671	0
TGCTC	CTCC	86	0	0	0	0.17891	0.16352	0	0	0	0	0	0	0	0.18222	0.21233	0	0	0	0	0.24401	0	0.15864	0	0	0	14.6496	3.4111	0	0	0	0	0	0	0	8.2585	5.7566	0	0	0	0	9.2391	0	3.5777
AAAATT	GATT	113	0	0	0	-0.26069	0	-0.1838	0	0	0	0	0	0	-0.248	-0.24804	0	0	0	0	-0.20557	0	0	0	0	0	-7.5128	0	-2.7735	0	0	0	0	0	0	-10.218	-5.1102	0	0	0	0	-3.7435	0	0
AAATT	GATT	113	0	0	0	-0.17748	0	0	0	0	0	0	0	0	0	-0.25234	0	0	0	0	0	0	0	0	0	0	-15.3913	0	0	0	0	0	0	0	0	0	-16.8217	0	0	0	0	0	0	0
AATAG	GATT	113	0	0	0	-0.17742	0	0	0	0	0	0	0	0	-0.18955	0	0	0	0	0	0	0	0	0	0	0	-7.6651	0	0	0	0	0	0	0	0	-3.7005	0	0	0	0	0	0	0	0
AATT	GATT	113	0	0	0	-0.20445	-0.17986	0	0	0	0	0	0	0	-0.19544	-0.28945	0	0	0	0	-0.20045	-0.17254	0	0	0	0	-39.5899	-13.8245	0	0	0	0	0	0	0	-29.5818	-38.1995	0	0	0	0	-23.377	-9.0581	0
AATTGG	GATT	113	0	0	0	-0.33388	0	-0.29794	0	0	0	0	0	0	0	0	0	0	0	0	-0.29874	0	0	0	0	0	-6.5652	0	-6.5951	0	0	0	0	0	0	0	0	0	0	0	0	-2.8638	0	0
AATTTG	GATT	113	0	0	0	-0.25581	0	-0.18642	0	0	0	0	0	0	-0.26532	0	-0.17834	0	0	0	-0.24626	0	-0.1699	0	0	0	-9.0019	0	-4.964	0	0	0	0	0	0	-9.7794	0	-3.9688	0	0	0	-8.4271	0	-3.0424
AGATT	GATT	113	-0.17137	0	0	-0.1728	0	-0.13919	0	0	0	0	0	0	-0.18618	0	-0.14145	0	0	0	0	0	0	-4.5677	0	0	-9.1092	0	-3.7617	0	0	0	0	0	0	-8.8651	0	-4.2874	0	0	0	0	0	0
AGATTT	GATT	113	-0.21562	0	0	-0.20574	0	0	0	0	0	0	0	0	-0.21502	0	0	0	0	0	-0.23498	0	0	-3.6657	0	0	-4.4634	0	0	0	0	0	0	0	0	-8.2349	0	0	0	0	0	-3.7591	0	0
AGTTTT	GATT	113	-0.20497	0	0	-0.22755	-0.15487	-0.14178	0	0	0	-0.14152	0	0	-0.26263	0	-0.18951	0	0	0	-0.22387	-0.19081	0	-4.7137	0	0	-14.7153	-3.0441	-9.4325	0	0	0	-2.227	0	0	-20.0699	0	-10.1496	0	0	0	-8.6922	-4.5447	0
ATTGG	GATT	113	0	0	0	-0.18801	0	-0.16899	0	0	0	0	0	0	0	0	0	0	0	0	0	0	0	0	0	0	-8.4899	0	-4.9914	0	0	0	0	0	0	0	0	0	0	0	0	0	0	0
CAATT	GATT	113	0	0	0	-0.17683	0	0	0	0	0	0	0	0	-0.19357	0	-0.14454	0	0	0	0	0	0	0	0	0	-6.8112	0	0	0	0	0	0	0	0	-10.8336	0	-3.2431	0	0	0	0	0	0
GATT	GATT	113	-0.16773	0	0	-0.20056	0	-0.15018	0	0	0	0	0	0	-0.19015	0	-0.15205	0	0	0	0	0	0	-8.6233	0	0	-28.2499	0	-16.3371	0	0	0	0	0	0	-16.6373	0	-13.5563	0	0	0	0	0	0
GATTT	GATT	113	-0.18601	0	0	-0.21179	0	-0.14894	0	0	0	0	0	0	-0.22393	0	-0.15183	0	0	0	-0.20198	0	-0.14901	-8.8	0	0	-22.815	0	-14.6228	0	0	0	0	0	0	-21.643	0	-12.8217	0	0	0	-12.1573	0	-7.3628
TAATTG	GATT	113	0	0	0	-0.22982	0	-0.17001	0	0	0	0	0	0	0	0	0	0	0	0	-0.1867	0	0	0	0	0	-7.9126	0	-7.2315	0	0	0	0	0	0	0	0	0	0	0	0	-3.193	0	0
TAGA	GATT	113	-0.17034	0	0	-0.20538	0	-0.15623	0	0	0	-0.15321	0	0	-0.20996	0	-0.14867	0	0	0	0	0	0	-5.3402	0	0	-18.8398	0	-11.4903	0	0	0	-2.9474	0	0	-18.8023	0	-9.1108	0	0	0	0	0	0
TAGG	GATT	113	-0.20566	0	-0.17477	-0.25021	0	-0.21312	0	0	0	0	0	0	-0.22686	0	-0.18941	0	0	0	0	0	0	-6.6496	0	-2.8835	-23.1279	0	-13.5529	0	0	0	0	0	0	-14.6491	0	-9.047	0	0	0	0	0	0
TAGTA	GATT	113	0	0	0	-0.22544	0	-0.16124	0	0	0	0	0	0	0	0	0	0	0	0	-0.19103	0	0	0	0	0	-8.6781	0	-4.964	0	0	0	0	0	0	0	0	0	0	0	0	-2.9042	0	0
TAGTTG	GATT	113	0	0	0	-0.29277	0	-0.26029	0	0	0	0	0	0	0	0	0	0	0	0	0	0	0	0	0	0	-5.1497	0	-7.0689	0	0	0	0	0	0	0	0	0	0	0	0	0	0	0
TGATT	GATT	113	-0.16434	0	0	-0.17635	0	0	0	0	0	0	0	0	0	0	0	0	0	0	0	0	0	-7.6281	0	0	-18.5391	0	0	0	0	0	0	0	0	0	0	0	0	0	0	0	0	0
TGATTT	GATT	113	-0.17713	0	0	-0.21852	0	-0.14931	-0.17761	0	0	0	0	0	-0.2493	0	-0.1886	0	0	0	-0.18329	0	0	-3.285	0	0	-15.6256	0	-8.4105	-2.3272	0	0	0	0	0	-13.3712	0	-9.0314	0	0	0	-6.0667	0	0
TGATTTT	GATT	113	0	0	0	-0.25416	0	-0.1547	0	0	0	0	0	0	-0.32312	0	-0.24997	0	0	0	0	0	0	0	0	0	-7.0943	0	-3.4381	0	0	0	0	0	0	-8.0135	0	-7.0708	0	0	0	0	0	0
TTGACTT	GATT	113	0	0	0	-0.3088	0	-0.27722	0	0	0	0	0	0	0	0	0	0	0	0	0	0	0	0	0	0	-5.3521	0	-5.8623	0	0	0	0	0	0	0	0	0	0	0	0	0	0	0
TTGATT	GATT	113	-0.19693	0	0	-0.19374	0	0	0	0	0	0	0	0	-0.18673	0	0	0	0	0	0	0	0	-4.7137	0	0	-10.9748	0	0	0	0	0	0	0	0	-5.3963	0	0	0	0	0	0	0	0
AGCACT	GCACTT	120	0.7105	0	0.64328	1.0832	0	1.2877	0.55094	0	0.45595	0.47517	0	0.53895	0.82064	0	0.78887	0	0	0	0.70205	0	0.73052	18.062	0	16.5363	42.1299	0	48.0952	7.1785	0	3.6225	7.7318	0	7.8538	27.4635	0	27.3761	0	0	0	18.4248	0	22.4627
AGCACTT	GCACTT	120	1.3025	0	1.1455	2.0862	0	2.5964	1.054	0	0.80479	0.94166	0	1.1359	1.5351	0	1.5182	0	0	0	1.0612	0	1.1875	25.0799	0	18.8172	48.6344	0	54.2677	6.7705	0	5.5299	9.5762	0	13.5937	32.0824	0	33.0891	0	0	0	19.385	0	20.453
CACT	GCACTT	120	0.1634	0	0.15683	0.21073	0	0.21456	0	0	0	0	0	0	0.20842	0	0.18222	0	0	0	0.19432	0	0.16676	8.8877	0	8.6194	22.6529	0	17.1809	0	0	0	0	0	0	24.3362	0	19.7699	0	0	0	14.2247	0	11.5619
CACTT	GCACTT	120	0.24247	0	0.22779	0.32145	0	0.3928	0	0	0	0.15064	0	0.157	0.27075	0	0.27922	0	0	0	0.2221	0	0.20264	8.6652	0	8.5986	14.6496	0	17.5383	0	0	0	2.6706	0	4.0711	10.4032	0	13.8304	0	0	0	5.9085	0	7.8674
CCTGT	GCACTT	120	0	0	0	0.17963	0	0.13693	0	0	0	0	0	0	0	0	0	0	0	0	0	0	0	0	0	0	7.9581	0	5.3196	0	0	0	0	0	0	0	0	0	0	0	0	0	0	0
GCAC	GCACTT	120	0.27184	0	0.25745	0.37136	0	0.38057	0.18466	0	0.17467	0.14238	0	0	0.34676	0	0.30362	0.27933	0	0	0.3006	0	0.25641	14.2622	0	14.2148	48.6344	0	45.2844	5.2305	0	3.6307	5.3902	0	0	40.3694	0	28.7773	4.5224	0	0	20.2713	0	19.1006
GCACT	GCACTT	120	0.61249	0	0.55521	0.79321	0	0.91873	0.45402	0	0.45037	0.37003	0	0.36915	0.6908	0	0.68057	0.49573	0	0.40614	0.61756	0.18538	0.57574	45.2852	0	35.562	77.3495	0	88.0702	18.2323	0	18.1519	16.5663	0	18.8301	69.6789	0	66.3932	10.4685	0	5.5138	48.4538	3.2504	51.7437
GCACTG	GCACTT	120	0.39799	0	0.32066	0.44162	0	0.41617	0	0	0	0	0	0	0.43758	0.24183	0.34803	0.4115	0	0	0.41697	0.25449	0.31692	4.364	0	2.1721	10.9026	0	13.4872	0	0	0	0	0	0	12.2984	2.163	8.8663	2.0805	0	0	6.418	2.7776	6.7673
GCACTT	GCACTT	120	1.1904	0	1.0885	1.6723	0	2.0508	0.88459	0	0.83123	0.77114	0	0.79292	1.2958	0.28006	1.3424	0.70464	0	0.60199	1	0	0.99755	65.9389	0	57.0942	106.831	0	115.391	24.8263	0	22.4094	27.2377	0	27.0453	84.7615	2.315	81.4865	8.8409	0	6.3232	49.9134	0	52.1838
GCACTTA	GCACTT	120	1.2301	0	1.0904	2.0535	0	2.5645	0	0	0	0.90835	0	1.1027	1.5022	0	1.5171	0	0	0	1.1221	0	1.188	11.357	0	6.5494	17.8911	0	22.557	0	0	0	5.6726	0	5.131	20.8034	0	20.5658	0	0	0	8.3348	0	7.6248
GCACTTC	GCACTT	120	1.2054	0	1.0577	1.8746	0	2.2148	0.98467	0	0	0	0	0	1.322	0	1.3399	0	0	0	1.0735	0	0.86332	5.9618	0	6.9738	21.5427	0	21.6589	2.7021	0	0	0	0	0	8.8135	0	7.8183	0	0	0	6.9829	0	4.499
GCACTTG	GCACTT	120	1.01	0	0.92017	1.3548	0	1.6362	0	0	0	0.80871	0	0.81624	1.1928	0	1.242	0	0	0	0.99938	0	1.0968	6.2699	0	4.7926	11.2078	0	9.796	0	0	0	2.953	0	3.118	8.3005	0	10.9368	0	0	0	5.3021	0	6.2533
GCACTTT	GCACTT	120	1.2029	0	1.1186	1.5806	0	1.9179	0.86437	0	0.86082	0.71523	0	0.78476	1.2395	0	1.2796	0.74375	0	0.61578	0.91365	0	0.8921	32.0211	0	27.1668	45.7323	0	52.5111	7.5833	0	12.5943	9.8776	0	12.3429	37.9952	0	38.9534	4.5224	0	2.683	21.8737	0	22.4336
GCTCTT	GCACTT	120	0	0	0	0.27326	0	0.27859	0	0	0	0	0	0	0.26639	0	0.21511	0	0	0	0.30295	0	0	0	0	0	5.9087	0	7.8054	0	0	0	0	0	0	6.5571	0	2.5672	0	0	0	3.5871	0	0
GGCACTT	GCACTT	120	1.4787	0	1.3532	1.6152	0	1.7662	0.78459	0	0	0.95146	0	1.0301	1.2546	0	1.2762	0	0	0	0.9935	0	1.028	7.395	0	6.5494	11.8173	0	12.0204	3.827	0	0	4.1415	0	6.0359	11.7896	0	12.527	0	0	0	5.7096	0	3.4367
TGCACT	GCACTT	120	0.58464	0	0.52165	0.67816	0	0.75718	0.37214	0	0.4062	0.29033	0	0.3093	0.58691	0	0.56977	0.46056	0	0	0.52692	0	0.47224	19.165	0	13.1444	23.8549	0	31.0606	4.8718	0	5.8554	3.392	0	6.2663	22.3392	0	22.4916	2.6169	0	0	15.0549	0	18.2101
TGCACTT	GCACTT	120	1.0122	0	0.96049	1.4226	0	1.7289	0.75131	0	0.80319	0.60577	0	0.603	1.1452	0	1.2077	0.5794	0	0	0.96936	0	0.87475	21.2303	0	19.4895	35.4921	0	41.9999	5.532	0	6.1412	8.8588	0	4.8083	30.1905	0	29.5138	2.0805	0	0	17.9087	0	19.5159
TGCTCT	GCACTT	120	0	0	0	0.18289	0	0.16919	0	0	0	0	0	0	0	0	0	0	0	0	0	0	0	0	0	0	5.6914	0	5.1845	0	0	0	0	0	0	0	0	0	0	0	0	0	0	0
TTGCACT	GCACTT	120	0.74684	0	0.69642	0.82402	0	0.90963	0.57021	0	0.49025	0	0	0.54644	0.64051	0	0.67577	0	0	0	0.57362	0	0.51948	9.4555	0	5.9758	10.7817	0	14.2414	5.532	0	2.2588	0	0	3.0681	6.7219	0	8.0637	0	0	0	5.8118	0	4.9824
ATATTTA	GTAAATA	137	0.34509	0	0.36424	0.38336	0	0.45554	0	0	0.36251	0.30457	0	0.34071	0.48566	0	0.60274	0	0	0	0.48722	0	0.51781	3.8625	0	3.6195	3.1969	0	6.4153	0	0	2.9164	2.3601	0	4.9222	12.4272	0	20.4977	0	0	0	8.7435	0	12.4654
GTAAATA	GTAAATA	137	0	0	0.44833	0.43634	0	0.61005	0	0	0.46501	0	0	0.35469	0.49657	0	0.56096	0	0	0	0.35149	0	0.53454	0	0	5.1609	2.0138	0	8.0894	0	0	3.4579	0	0	2.2392	7.9222	0	9.3024	0	0	0	4.2764	0	7.037
TAAA	GTAAATA	137	0	0	0	0	-0.15629	0	0	0	0	0	0	0	0	-0.2368	0	0	0	0	0	0	0	0	0	0	0	-9.2016	0	0	0	0	0	0	0	0	-19.9543	0	0	0	0	0	0	0
TATAT	GTAAATA	137	0	0	0.19176	0	0	0.24616	0.21323	0	0.26058	0	0	0.19067	0	0	0.2809	0	0	0	0	0	0.20637	0	0	6.2269	0	0	11.0423	3.9834	0	6.9475	0	0	4.8342	0	0	14.0816	0	0	0	0	0	7.8674
TGTATAT	GTAAATA	137	0.47207	0	0.53748	0.46503	0	0.52263	0	0	0	0	0	0.36204	0.40398	0	0.43844	0	0	0	0.33921	0	0.35369	7.3361	0	10.0707	6.0268	0	10.0837	0	0	0	0	0	2.3024	5.1535	0	6.8413	0	0	0	3.606	0	4.941
TTATTA	GTAAATA	137	0	0	0	0	0	0.15689	0	0	0.23129	0	0	0	0	-0.2429	0.18378	0	0	0	0	0	0	0	0	0	0	0	3.2639	0	0	2.4222	0	0	0	0	-11.4479	4.806	0	0	0	0	0	0
AATATAT	TATTTAT	169	0	0	0	0.41531	0	0.49569	0	0	0.4888	0	0	0	0.44158	0	0.57585	0	0	0	0	0	0.45075	0	0	0	2.3057	0	3.8461	0	0	2.5719	0	0	0	6.751	0	13.2918	0	0	0	0	0	3.3698
ATTTA	TATTTAT	169	0	0	0	0	0	0.16836	0.16354	0	0.24387	0	0	0.1542	0	-0.23144	0.25446	0	0	0	0	0	0.17963	0	0	0	0	0	11.0065	2.6778	0	10.7283	0	0	5.0615	0	-26.5841	19.1661	0	0	0	0	0	8.5894
ATTTAT	TATTTAT	169	0.37536	0	0.39697	0.40538	0	0.51595	0.41434	0	0.46198	0.34854	0	0.43377	0.4415	0	0.60135	0.31095	0	0.33967	0.34962	0	0.4219	17.9518	0	20.7324	20.9286	0	39.6966	14.9605	0	22.0289	13.91	0	30.8638	31.0091	0	63.2397	4.0559	0	5.8926	19.384	0	40.0571
ATTTATT	TATTTAT	169	0.51791	0	0.54337	0.6088	0	0.72751	0.55455	0	0.61214	0.47029	0	0.55934	0.59702	0	0.76085	0.38477	0	0.41428	0.46776	0	0.53546	16.564	0	22.1225	22.2612	0	34.375	15.3291	0	23.6947	15.6015	0	27.0453	33.5124	0	58.6504	3.094	0	2.6469	20.7923	0	39.4636
ATTTTA	TATTTAT	169	0	0	0	0	-0.18873	0	0	0	0	0	0	0	0	-0.33086	0	0	0	0	0	-0.20101	0	0	0	0	0	-6.5575	0	0	0	0	0	0	0	0	-29.3716	0	0	0	0	0	-5.1937	0
ATTTTTA	TATTTAT	169	0	0	0	0	-0.19946	0	0	0	0	0	0	0	0	-0.31342	0	0	0	0	0	-0.25496	0	0	0	0	0	-2.5031	0	0	0	0	0	0	0	0	-17.4031	0	0	0	0	0	-5.3058	0
GTATTTA	TATTTAT	169	0.42139	0	0.39782	0.45425	0	0.58631	0.41382	0	0.41141	0.43386	0	0.42143	0.45739	0	0.5966	0	0	0	0.37947	0	0.47592	5.5152	0	4.6888	4.4061	0	11.2678	2.7658	0	2.8887	2.9766	0	5.9662	5.498	0	12.1746	0	0	0	5.6697	0	9.6543
TAAT	TATTTAT	169	0	0	0	0	-0.15385	0	0	0	0	0	0	0	0	-0.25198	0	0	0	0	0	-0.18402	0	0	0	0	0	-14.1261	0	0	0	0	0	0	0	0	-35.7554	0	0	0	0	0	-10.2328	0
TAATT	TATTTAT	169	0	0	0	0	-0.15305	0	0	0	0	0	0	0	0	-0.25922	0	0	0	0	0	0	0	0	0	0	0	-6.041	0	0	0	0	0	0	0	0	-25.3084	0	0	0	0	0	0	0
TAATTTA	TATTTAT	169	0.37202	0	0.39405	0.44432	0	0.57111	0.42936	0	0.49214	0	0	0	0.37933	-0.21435	0.55614	0	0	0	0.29219	0	0.37601	2.4631	0	3.3868	5.3618	0	7.5494	2.6778	0	5.0449	0	0	0	5.587	-2.155	10.5039	0	0	0	5.1645	0	6.6346
TATT	TATTTAT	169	0	0	0	0	-0.16757	0	0	0	0	0	0	0	0	-0.36235	0	0	0	0	0	-0.23742	0	0	0	0	0	-15.8057	0	0	0	0	0	0	0	0	-60.149	0	0	0	0	0	-16.7726	0
TATTATT	TATTTAT	169	0	0	0	0	0	0	0	0	0.3296	0	0	0	0	-0.23428	0.31985	0	0	0	0	0	0	0	0	0	0	0	0	0	0	4.39	0	0	0	0	-7.0095	6.2447	0	0	0	0	0	0
TATTTA	TATTTAT	169	0.38428	0	0.3915	0.46782	0	0.59373	0.44221	0	0.47347	0.38473	0	0.43239	0.48728	0	0.64176	0.33123	0	0.41806	0.41927	0	0.48394	21.3572	0	20.4372	24.1176	0	49.9348	22.0496	0	26.6595	19.6333	0	32.0982	42.1972	0	80.1489	5.7331	0	10.6115	31.46	0	51.5323
TATTTAA	TATTTAT	169	0.3815	0	0.40193	0.45064	0	0.54793	0.35763	0	0.4105	0.34931	0	0.36358	0.4749	0	0.58824	0	0	0.45255	0.41869	0	0.4993	7.4493	0	4.3974	5.931	0	10.9617	3.3345	0	6.144	2.6733	0	5.276	10.2781	0	19.6721	0	0	2.683	8.449	0	15.0508
TATTTAT	TATTTAT	169	0.85485	0	0.84274	1.116	0	1.2698	0.85151	0	0.84961	0.72298	0	0.83112	1.0056	0	1.2208	0.66316	0	0.68347	0.80278	0	0.88546	42.4537	0	43.183	56.9792	0	88.1445	39.6885	0	41.4529	43.2809	0	58.9967	94.2543	0	137.875	11.7416	0	12.6086	57.8891	0	78.2844
TATTTT	TATTTAT	169	0	0	0	0	-0.20411	0	0	0	0	0	0	0	0	-0.35095	0	0	0	0	0	-0.29502	0	0	0	0	0	-15.0162	0	0	0	0	0	0	0	0	-56.6167	0	0	0	0	0	-30.0123	0
TGTAT	TATTTAT	169	0.16	0	0.17297	0.17699	0	0.22721	0.19981	0	0.18742	0.18373	0	0.17701	0	0	0.20323	0	0	0	0	0	0.14826	3.4085	0	5.3312	4.9973	0	9.669	4.706	0	6.8731	4.8367	0	2.4915	0	0	6.1566	0	0	0	0	0	5.016
TTAAT	TATTTAT	169	0	0	0	0	-0.15504	0	0	0	0	0	0	0	0	-0.26463	0	0	0	0	0	-0.17894	0	0	0	0	0	-8.2396	0	0	0	0	0	0	0	0	-30.3944	0	0	0	0	0	-8.0858	0
TTAT	TATTTAT	169	0	0	0	0	-0.15079	0	0	0	0	0	0	0	0	-0.3313	0	0	0	0	0	-0.18605	0	0	0	0	0	-13.8245	0	0	0	0	0	0	0	0	-55.1083	0	0	0	0	0	-12.0672	0
TTATTT	TATTTAT	169	0	0	0	0	0	0.16805	0	0	0	0	0	0.16783	0	-0.28675	0.14989	0	0	0	0	-0.22376	0	0	0	0	0	0	10.8232	0	0	0	0	0	4.3278	0	-37.0639	11.0841	0	0	0	0	-16.1598	0
TTATTTA	TATTTAT	169	0.41992	0	0.43543	0.58287	0	0.70692	0.5306	0	0.5413	0.42941	0	0.49789	0.579	0	0.74384	0.38254	0	0.42186	0.44038	0	0.54397	8.3619	0	11.5009	12.0665	0	26.8284	13.1804	0	16.9362	11.9496	0	19.2496	27.5248	0	55.0004	3.094	0	3.1904	14.6515	0	29.3602
TTATTTT	TATTTAT	169	0	0	0	0	-0.19255	0	0	0	0	0	0	0	0	-0.33274	0	0	0	0	0	-0.32032	0	0	0	0	0	-7.4958	0	0	0	0	0	0	0	0	-31.2946	0	0	0	0	0	-19.0943	0
TTTATA	TATTTAT	169	0	0	0	0	0	0	0	0	0	0	0	0	0	-0.21486	0.15227	0	0	0	0	0	0	0	0	0	0	0	0	0	0	0	0	0	0	0	-8.9208	2.5413	0	0	0	0	0	0
TTTATT	TATTTAT	169	0	0	0	0	0	0.16122	0	0	0.18209	0	0	0	0	-0.2782	0.14266	0	0	0	0	-0.1927	0	0	0	0	0	0	12.2221	0	0	6.1362	0	0	0	0	-35.1586	10.5909	0	0	0	0	-13.8129	0
TTTATTT	TATTTAT	169	0	0	0	0	0	0.19668	0	0	0.19762	0	0	0.17889	0	-0.2769	0.16106	0	0	0	0	-0.23348	0	0	0	0	0	0	7.8614	0	0	4.3025	0	0	3.1266	0	-23.2925	8.7596	0	0	0	0	-11.7907	0
TTTTAT	TATTTAT	169	0	0	0	0	-0.19508	0	0	0	0	0	0	0	0	-0.33677	0	0	0	0	0	-0.2498	0	0	0	0	0	-10.602	0	0	0	0	0	0	0	0	-48.0431	0	0	0	0	0	-21.0042	0
TTTTATT	TATTTAT	169	0	0	0	0	-0.18898	0	0	0	0	0	0	0	0	-0.34323	0	0	0	0	0	-0.26651	0	0	0	0	0	-7.9505	0	0	0	0	0	0	0	0	-36.1415	0	0	0	0	0	-14.0203	0
TTTTGT	TATTTAT	169	0	0	0	0	-0.15086	0	0	0	0	0	0	0	0	0	0	0	0	0	0	-0.1963	0	0	0	0	0	-8.4392	0	0	0	0	0	0	0	0	0	0	0	0	0	0	-11.5794	0
CAGCC	TCCAGC	173	0	0	0	0.19908	0	0	0	0	0	0	0	0	0.19809	0.23412	0	0	0	0	0	0	0	0	0	0	8.1943	0	0	0	0	0	0	0	0	5.9545	3.1932	0	0	0	0	0	0	0
CCCG	TCCAGC	173	0.23314	0	0	0.22681	0	0.15258	0	0	0	0	0	0	0.3015	0.39734	0	0	0	0	0.19409	0	0	4.1636	0	0	12.5393	0	6.5348	0	0	0	0	0	0	13.821	18.6955	0	0	0	0	2.6573	0	0
CCCGC	TCCAGC	173	0.37404	0	0	0.35692	0	0.21346	0	0	0	0	0	0	0.51787	0.57361	0.30122	0	0	0	0	0	0	2.5703	0	0	6.0471	0	2.1048	0	0	0	0	0	0	8.002	8.7746	2.9623	0	0	0	0	0	0
CCGCT	TCCAGC	173	0.25666	0	0	0.235	0.20532	0	0	0	0	0	0	0	0.33974	0.40457	0.21581	0	0	0	0.24722	0	0	2.4403	0	0	9.0529	3.173	0	0	0	0	0	0	0	8.9957	8.9125	5.2359	0	0	0	3.3096	0	0
CCGG	TCCAGC	173	0.19874	0	0	0.18962	0.18363	0	0	0	0	0	0	0	0.2652	0.25457	0.15804	0	0	0	0	0	0	2.8184	0	0	11.5592	3.8702	0	0	0	0	0	0	0	9.2567	4.6103	6.1849	0	0	0	0	0	0
CCGTC	TCCAGC	173	0	0	0	0.22929	0.2486	0	0	0	0	0	0	0	0.27369	0.36572	0	0	0	0	0	0	0	0	0	0	7.6441	3.068	0	0	0	0	0	0	0	4.7769	5.8137	0	0	0	0	0	0	0
CTCCA	TCCAGC	173	0	0	0	0.18301	0.15803	0	0	0	0	0	0	0	0.21112	0.26936	0	0	0	0	0	0.16984	0	0	0	0	12.7059	4.7638	0	0	0	0	0	0	0	9.6547	9.8119	0	0	0	0	0	2.3772	0
CTCCG	TCCAGC	173	0	0	0	0.18106	0	0	0	0	0	0	0	0	0.24343	0.40633	0	0	0	0	0	0	0	0	0	0	4.7507	0	0	0	0	0	0	0	0	5.9545	6.4204	0	0	0	0	0	0	0
CTCCTCC	TCCAGC	173	0	0	0	0.38958	0	0.26756	0	0	0	0	0	0	0.66471	0.76019	0.34618	0	0	0	0	0	0	0	0	0	5.4647	0	3.1179	0	0	0	0	0	0	9.2889	5.4532	3.2999	0	0	0	0	0	0
CTCGC	TCCAGC	173	0	0	0	0.23685	0.22519	0	0	0	0	0	0	0	0.26784	0.2937	0	0	0	0	0	0	0	0	0	0	7.6819	3.0323	0	0	0	0	0	0	0	5.9408	4.2434	0	0	0	0	0	0	0
GCCC	TCCAGC	173	0	0	0	0	0.15131	0	0	0	0	0	0	0	0	0.25758	0	0	0	0	0	0	0	0	0	0	0	4.9361	0	0	0	0	0	0	0	0	11.2693	0	0	0	0	0	0	0
GCCG	TCCAGC	173	0	0	0	0.17531	0	0	0	0	0	0	0	0	0.21591	0.28977	0	0	0	0	0	0	0	0	0	0	10.7817	0	0	0	0	0	0	0	0	7.0548	6.6392	0	0	0	0	0	0	0
GCCGC	TCCAGC	173	0	0	0	0.30719	0.23085	0.17448	0	0	0	0	0	0	0.44461	0.58863	0	0	0	0	0	0	0	0	0	0	6.491	2.4805	3.4249	0	0	0	0	0	0	7.7988	8.2048	0	0	0	0	0	0	0
GCCTC	TCCAGC	173	0	0	0	0	0	0	0	0	0	0	0	0	0.22196	0.26997	0	0	0	0	0	0	0	0	0	0	0	0	0	0	0	0	0	0	0	6.0876	5.5834	0	0	0	0	0	0	0
GCGC	TCCAGC	173	0	0	0	0.17012	0	0	0	0	0	0	0	0	0.20857	0.26492	0	0	0	0	0	0	0	0	0	0	11.8173	0	0	0	0	0	0	0	0	8.3047	8.117	0	0	0	0	0	0	0
TCCAGC	TCCAGC	173	0	0	0	0.27939	0.23673	0	0	0	0	0	0	0	0.3497	0.36045	0	0	0	0	0	0	0	0	0	0	10.173	2.0582	0	0	0	0	0	0	0	6.0007	3.8684	0	0	0	0	0	0	0
TCCC	TCCAGC	173	0.16055	0	0	0.17505	0	0	0	0	0	0	0	0	0	0	0	0	0	0	0	0	0	4.8211	0	0	19.2929	0	0	0	0	0	0	0	0	0	0	0	0	0	0	0	0	0
TCCCG	TCCAGC	173	0.36861	0	0	0.32673	0	0.21287	0	0	0	0	0	0	0.43263	0.44326	0.2578	0	0	0	0	0	0	2.7578	0	0	5.7377	0	2.1502	0	0	0	0	0	0	7.286	8.6544	3.9838	0	0	0	0	0	0
TCCG	TCCAGC	173	0	0	0	0	0	0	0	0	0	0	0	0	0.20774	0.253	0	0	0	0	0	0	0	0	0	0	0	0	0	0	0	0	0	0	0	9.5905	9.1204	0	0	0	0	0	0	0
TCCTCC	TCCAGC	173	0	0	0	0.25947	0.21128	0.16805	0	0	0	0	0	0	0.27997	0.3568	0	0	0	0	0	0	0	0	0	0	8.438	2.077	5.4695	0	0	0	0	0	0	5.4907	6.0741	0	0	0	0	0	0	0
TCTGG	TCCAGC	173	0	0	0	0	0.14848	0	0	0	0	0	0	0	0	0.22248	0	0	0	0	0	0	0	0	0	0	0	3.1445	0	0	0	0	0	0	0	0	6.93	0	0	0	0	0	0	0
AATTA	TTAG	203	0	0	0	0	0	0	0	0	0.16607	0	0	0	0	-0.24906	0	0	0	0	0	0	0	0	0	0	0	0	0	0	0	2.0894	0	0	0	0	-15.163	0	0	0	0	0	0	0
AATTAG	TTAG	203	0	0	0	-0.37692	0	-0.29048	0	0	0	-0.31338	0	0	-0.39635	-0.31735	-0.28195	0	0	0	-0.39112	0	-0.24265	0	0	0	-7.5128	0	-3.8397	0	0	0	-3.1575	0	0	-10.913	-3.6213	-5.5665	0	0	0	-5.9392	0	-2.6646
ATTAG	TTAG	203	-0.19722	0	-0.17818	-0.24393	0	-0.17902	0	0	0	-0.19803	0	0	-0.25555	0	-0.16673	0	0	0	-0.2527	-0.18744	-0.16711	-3.6639	0	-2.3292	-13.0555	0	-10.5798	0	0	0	-5.1869	0	0	-15.8947	0	-7.1919	0	0	0	-6.8984	-2.725	-4.6061
TAGAA	TTAG	203	0	0	0	-0.20327	0	-0.15032	0	0	0	0	0	0	-0.21983	0	-0.15115	0	0	0	-0.18607	0	0	0	0	0	-6.9936	0	-3.2496	0	0	0	0	0	0	-10.6783	0	-3.2339	0	0	0	-3.8664	0	0
TAGT	TTAG	203	-0.17798	0	0	-0.21904	0	-0.15916	-0.15814	0	0	-0.14782	0	0	-0.2269	0	-0.14991	-0.19299	0	0	-0.24462	-0.18894	-0.16131	-6.6346	0	0	-37.9526	0	-20.9909	-3.6694	0	0	-6.8749	0	0	-31.4207	0	-15.6341	-2.5881	0	0	-23.8616	-10.699	-12.7624
TAGTG	TTAG	203	0	0	0	-0.18018	0	-0.14255	0	0	0	0	0	0	0	0	0	0	0	0	-0.19663	0	0	0	0	0	-7.2128	0	-3.5215	0	0	0	0	0	0	0	0	0	0	0	0	-4.4238	0	0
TTAA	TTAG	203	0	0	0	-0.20487	-0.20191	0	0	0	0	0	-0.13049	0	-0.24758	-0.33769	0	0	0	0	-0.2105	-0.21275	0	0	0	0	-51.8745	-21.7629	0	0	0	0	0	-2.7534	0	-41.1578	-43.5767	0	0	0	0	-24.6111	-11.2337	0
TTAAA	TTAG	203	0	0	0	-0.1691	-0.1632	0	0	0	0	0	0	0	0	-0.2292	0	0	0	0	0	0	0	0	0	0	-22.34	-7.275	0	0	0	0	0	0	0	0	-19.5847	0	0	0	0	0	0	0
TTAAGA	TTAG	203	0	0	0	-0.23407	0	0	0	0	0	0	0	0	-0.24978	0	0	0	0	0	0	0	0	0	0	0	-4.9026	0	0	0	0	0	0	0	0	-5.6089	0	0	0	0	0	0	0	0
TTAG	TTAG	203	-0.25138	-0.13671	-0.20122	-0.28488	-0.16217	-0.21462	-0.20441	0	0	-0.20189	0	-0.16421	-0.30365	-0.22625	-0.22278	-0.24514	0	-0.18568	-0.29213	-0.19714	-0.21161	-19.7703	-2.6761	-12.0887	-63.3021	-12.6879	-42.8683	-8.4341	0	0	-12.0902	0	-7.1242	-61.0211	-23.8881	-34.3356	-4.8915	0	-2.2243	-34.2757	-13.5078	-20.431
TTAGA	TTAG	203	-0.22316	0	-0.19904	-0.25311	-0.1662	-0.1907	0	0	0	0	0	0	-0.2619	0	-0.19324	0	0	0	-0.24016	-0.17936	-0.18103	-3.8258	0	-3.6329	-14.4382	-4.4322	-10.0168	0	0	0	0	0	0	-18.4406	0	-9.8838	0	0	0	-9.769	-2.1242	-4.4109
TTAGG	TTAG	203	-0.24925	0	-0.22398	-0.27421	0	-0.22081	-0.22285	0	0	-0.21237	0	0	-0.28781	0	-0.23005	0	0	0	-0.24913	0	-0.18249	-4.5273	0	-2.1437	-16.8289	0	-8.6192	-2.6122	0	0	-2.6042	0	0	-14.4375	0	-8.2025	0	0	0	-4.9999	0	-3.6439
TTTAG	TTAG	203	-0.27954	-0.15251	-0.22005	-0.31687	-0.17756	-0.25182	-0.26245	0	0	-0.21897	0	-0.17158	-0.33232	-0.24238	-0.24961	-0.30755	0	-0.23592	-0.28957	-0.20518	-0.20838	-16.2516	-3.3751	-9.5479	-50.02	-8.1733	-38.8278	-9.7845	0	0	-9.106	0	-5.0974	-48.1191	-18.1128	-27.6006	-6.9156	0	-4.1281	-22.5087	-8.1645	-18.0933
TTTAGA	TTAG	203	-0.30747	0	0	-0.28691	0	-0.21946	0	0	0	0	0	0	-0.27416	0	-0.21646	0	0	0	-0.24834	0	0	-4.6418	0	0	-9.3638	0	-4.964	0	0	0	0	0	0	-9.6303	0	-5.0869	0	0	0	-4.7062	0	0
TTTAGG	TTAG	203	-0.30088	0	0	-0.30923	0	-0.25526	0	0	0	0	0	0	-0.32443	0	-0.24378	0	0	0	-0.2937	0	0	-2.8509	0	0	-12.4015	0	-6.5265	0	0	0	0	0	0	-8.7291	0	-3.4798	0	0	0	-3.7158	0	0
TTTAGT	TTAG	203	-0.27466	0	-0.2251	-0.35642	0	-0.27641	-0.28423	0	0	-0.1923	0	0	-0.33422	-0.23397	-0.26125	-0.276	0	0	-0.32843	-0.19651	-0.24122	-5.6775	0	-3.2807	-27.6184	0	-17.5834	-5.2887	0	0	-2.2384	0	0	-21.7087	-5.3922	-13.929	-2.2909	0	0	-14.6923	-2.0155	-13.0983
TTTAGTT	TTAG	203	-0.32599	0	0	-0.39326	0	-0.32755	-0.35964	0	0	0	0	0	-0.40421	-0.2598	-0.32206	-0.38138	0	0	-0.39802	0	-0.28592	-3.9626	0	0	-14.823	0	-8.6168	-3.3695	0	0	0	0	0	-14.1661	-3.6705	-9.6445	-2.248	0	0	-10.3715	0	-7.9108
TTTGA	TTAG	203	0	0	0	-0.19912	0	-0.14007	0	0	0	0	0	0	-0.18629	0	-0.14534	0	0	0	0	0	0	0	0	0	-21.3539	0	-17.2947	0	0	0	0	0	0	-13.0808	0	-10.9783	0	0	0	0	0	0
TTTGG	TTAG	203	-0.16924	0	-0.14707	-0.1786	0	-0.16465	0	0	0	0	0	0	-0.19659	0	-0.17375	0	0	0	0	0	-0.14542	-4.5677	0	-3.6329	-10.6174	0	-8.7542	0	0	0	0	0	0	-8.2417	0	-9.704	0	0	0	0	0	-4.3887
TTTTAG	TTAG	203	-0.2834	0	-0.21988	-0.33814	-0.17377	-0.25022	-0.29139	0	0	-0.22202	0	0	-0.36467	-0.29255	-0.2671	-0.35432	0	0	-0.31009	-0.20665	-0.21398	-6.5289	0	-2.3884	-29.4119	-3.6306	-20.6976	-4.8739	0	0	-5.0557	0	0	-33.3008	-12.9207	-17.8903	-3.6935	0	0	-13.8764	-4.1112	-10.3672
TTTTAGT	TTAG	203	-0.31546	0	0	-0.38295	0	-0.29516	0	0	0	0	0	0	-0.37079	-0.26666	-0.2842	0	0	0	-0.35074	0	-0.23253	-2.8139	0	0	-15.8041	0	-10.3884	0	0	0	0	0	0	-12.8369	-3.711	-7.2259	0	0	0	-6.5442	0	-5.9777
TTTTGG	TTAG	203	0	0	0	-0.22479	0	-0.17098	0	0	0	0	0	0	-0.24251	0	-0.18475	0	0	0	0	0	-0.15118	0	0	0	-9.7264	0	-5.664	0	0	0	0	0	0	-8.48	0	-5.4378	0	0	0	0	0	-2.3362
AAATTT	TTTTTT	261	0	0	0	-0.31619	0	-0.24782	0	0	0	0	0	0	-0.28682	-0.27907	-0.16538	0	0	0	-0.24162	0	-0.18602	0	0	0	-11.6218	0	-8.3082	0	0	0	0	0	0	-12.1374	-7.6862	-3.9688	0	0	0	-8.6819	0	-3.6659
AATTT	TTTTTT	261	0	0	0	-0.20071	-0.17543	0	0	0	0	0	0	0	-0.19902	-0.2839	0	0	0	0	0	0	0	0	0	0	-22.5064	-8.2045	0	0	0	0	0	0	0	-23.8108	-33.0902	0	0	0	0	0	0	0
AATTTT	TTTTTT	261	-0.16297	0	0	-0.2629	-0.20895	-0.15284	0	0	0	0	0	0	-0.2674	-0.32366	-0.15082	0	0	0	-0.24852	-0.20783	-0.15539	-2.414	0	0	-16.6757	-5.0929	-8.6192	0	0	0	0	0	0	-15.2331	-20.4084	-6.8292	0	0	0	-8.7398	-6.4115	-6.3805
AATTTTA	TTTTTT	261	0	0	0	-0.19526	0	0	0	0	0	0	0	0	0	-0.37615	0	0	0	0	0	0	0	0	0	0	-2.5141	0	0	0	0	0	0	0	0	0	-8.7373	0	0	0	0	0	0	0
AATTTTT	TTTTTT	261	0	0	0	-0.28389	-0.29611	0	0	0	0	0	0	0	-0.35989	-0.32535	-0.23893	0	0	0	-0.33186	-0.3259	-0.22463	0	0	0	-8.7589	-2.5153	0	0	0	0	0	0	0	-14.6767	-8.3054	-6.5807	0	0	0	-5.5752	-4.7255	-2.4754
ACATTTT	TTTTTT	261	0	0	0	-0.26943	-0.23246	-0.16741	0	0	0	0	0	0	-0.27286	-0.27688	0	0	0	0	-0.20298	0	0	0	0	0	-9.1402	-4.7276	-3.9734	0	0	0	0	0	0	-6.3711	-7.5361	0	0	0	0	-2.0007	0	0
ACTTTT	TTTTTT	261	0	0	0	0	0	0	0	0	0	0	0	0	-0.18458	-0.20932	0	0	0	0	-0.19002	-0.18694	0	0	0	0	0	0	0	0	0	0	0	0	0	-11.6458	-6.8759	0	0	0	0	-5.8073	-4.4921	0
ACTTTTT	TTTTTT	261	0	0	0	-0.1714	-0.21496	0	0	0	0	0	0	0	-0.28027	-0.28926	-0.16286	0	0	0	-0.29329	-0.31071	0	0	0	0	-7.0689	-2.4699	0	0	0	0	0	0	0	-11.5803	-6.7855	-6.7907	0	0	0	-7.5295	-6.0828	0
AGTTTTT	TTTTTT	261	0	0	0	-0.29718	-0.2084	-0.166	0	0	0	0	0	0	-0.34713	-0.28299	-0.23558	0	0	0	-0.3456	-0.28531	-0.19361	0	0	0	-10.2126	-2.3504	-4.8579	0	0	0	0	0	0	-15.9869	-6.4059	-6.7518	0	0	0	-9.6344	-4.0379	-4.461
ATATTTT	TTTTTT	261	0	0	0	0	0	0	0	0	0	0	0	0	0	-0.28927	0	0	0	0	0	-0.23945	0	0	0	0	0	0	0	0	0	0	0	0	0	0	-9.789	0	0	0	0	0	-4.186	0
ATTT	TTTTTT	261	-0.16271	-0.16875	0	-0.2287	-0.26337	0	0	0	0	0	0	0	-0.30443	-0.45357	0	0	0	0	-0.23298	-0.28856	0	-12.1423	-6.3433	0	-60.8156	-31.597	0	0	0	0	0	0	0	-42.9049	-73.4352	0	0	0	0	-21.3683	-22.1106	0
ATTTAG	TTTTTT	261	-0.30865	0	0	-0.32799	0	-0.27	0	0	0	0	0	0	-0.3195	-0.27884	-0.24069	0	0	0	-0.30906	-0.22037	-0.20916	-3.6384	0	0	-15.1248	0	-8.798	0	0	0	0	0	0	-11.4112	-6.4683	-5.7992	0	0	0	-5.8181	-2.1655	-3.4487
ATTTT	TTTTTT	261	0	-0.15723	0	-0.23612	-0.24127	0	0	0	0	-0.14146	0	0	-0.29469	-0.39327	0	0	0	0	-0.25028	-0.28767	0	0	-6.5258	0	-64.3175	-30.6793	0	0	0	0	-8.7506	0	0	-64.1128	-87.5415	0	0	0	0	-33.2483	-35.0847	0
ATTTTAA	TTTTTT	261	0	0	0	-0.17304	-0.2153	0	0	0	0	0	0	0	0	-0.28128	0	0	0	0	0	0	0	0	0	0	-5.5594	-2.7876	0	0	0	0	0	0	0	0	-7.0129	0	0	0	0	0	0	0
ATTTTAT	TTTTTT	261	0	0	0	0	0	0	0	0	0	0	0	0	0	-0.27155	0	0	0	0	0	-0.18241	0	0	0	0	0	0	0	0	0	0	0	0	0	0	-8.644	0	0	0	0	0	-2.0483	0
ATTTTG	TTTTTT	261	0	0	0	-0.18419	-0.16205	0	0	0	0	0	0	0	-0.19863	0	0	0	0	0	0	0	0	0	0	0	-9.6132	-4.3659	0	0	0	0	0	0	0	-8.9201	0	0	0	0	0	0	0	0
ATTTTT	TTTTTT	261	0	-0.16732	0	-0.24226	-0.25013	0	0	0	0	0	0	0	-0.2989	-0.37153	-0.15081	0	0	0	-0.26197	-0.31859	0	0	-3.3751	0	-44.4928	-23.5767	0	0	0	0	0	0	0	-60.5176	-61.1441	-33.1466	0	0	0	-27.5638	-32.6878	0
ATTTTTT	TTTTTT	261	-0.23811	0	-0.15842	-0.37728	-0.28291	-0.23165	-0.25148	0	0	-0.22021	0	0	-0.45432	-0.42068	-0.30115	0	0	0	-0.4056	-0.41846	-0.20209	-6.4664	0	-2.1437	-37.5767	-14.4826	-19.664	-8.8847	0	0	-5.2739	0	0	-64.6659	-38.5227	-35.4395	0	0	0	-33.2529	-27.2064	-14.214
CATTTT	TTTTTT	261	0	0	0	-0.20675	-0.17977	0	0	0	0	-0.14887	0	0	-0.21271	-0.22138	-0.14793	0	0	0	-0.18726	0	-0.145	0	0	0	-15.4326	-7.935	0	0	0	0	-3.1878	0	0	-14.4178	-13.162	-3.0438	0	0	0	-7.8398	0	-4.3407
CATTTTT	TTTTTT	261	0	0	0	-0.26105	-0.22206	-0.16017	0	0	0	0	0	0	-0.26963	-0.29767	-0.16343	0	0	0	-0.26594	-0.2116	-0.16945	0	0	0	-11.7724	-4.3076	-4.0894	0	0	0	0	0	0	-8.755	-9.5722	-2.9013	0	0	0	-8.1146	-3.1698	-4.461
CCTTTTT	TTTTTT	261	0	0	0	-0.17945	0	0	0	0	0	0	0	0	-0.22834	-0.213	0	0	0	0	-0.22855	0	0	0	0	0	-5.4395	0	0	0	0	0	0	0	0	-9.3391	-3.9621	0	0	0	0	-2.7967	0	0
CTTTT	TTTTTT	261	0	0	0	0	-0.18332	0	0	0	0	0	0	0	-0.22002	-0.21106	0	0	0	0	0	0	0	0	0	0	0	-17.9323	0	0	0	0	0	0	0	-34.2782	-22.2815	0	0	0	0	0	0	0
CTTTTT	TTTTTT	261	0	0	0	-0.19384	-0.2174	0	0	0	0	0	0	0	-0.28038	-0.25979	-0.17861	0	0	0	-0.25522	-0.25414	-0.17935	0	0	0	-34.7348	-13.1704	0	0	0	0	0	0	0	-41.3513	-24.304	-28.8177	0	0	0	-21.1088	-16.4203	-8.8665
CTTTTTT	TTTTTT	261	-0.19255	0	-0.16647	-0.26374	-0.25569	0	-0.2058	0	0	-0.15984	0	0	-0.40112	-0.3546	-0.27412	-0.23221	0	0	-0.37116	-0.34378	-0.23777	-4.8749	0	-3.6329	-28.9703	-8.1045	0	-5.7043	0	0	-3.0579	0	0	-50.482	-29.5435	-35.3848	-3.7988	0	0	-24.2717	-18.411	-12.7624
GATTTT	TTTTTT	261	-0.20983	0	0	-0.23609	0	-0.1467	0	0	0	0	0	0	-0.29572	-0.22753	-0.19639	0	0	0	-0.24176	-0.18124	-0.17847	-3.7905	0	0	-11.8546	0	-5.0274	0	0	0	0	0	0	-22.379	-6.7918	-11.1368	0	0	0	-8.7777	-2.5269	-4.1095
GATTTTT	TTTTTT	261	0	0	0	-0.32153	0	-0.20221	0	0	0	0	0	0	-0.38696	-0.29077	-0.25188	0	0	0	-0.32005	-0.25286	-0.22544	0	0	0	-7.8065	0	-4.8326	0	0	0	0	0	0	-16.8281	-5.5583	-7.8179	0	0	0	-6.1071	-2.464	-2.4091
GTTTT	TTTTTT	261	-0.15988	0	0	-0.18637	-0.16398	0	0	0	0	0	0	0	-0.24752	-0.2294	-0.16374	0	0	0	-0.19107	-0.18576	0	-10.781	0	0	-48.0588	-13.6863	0	0	0	0	0	0	0	-42.4107	-26.6609	-30.6269	0	0	0	-15.5068	-14.5097	0
GTTTTT	TTTTTT	261	0	0	0	-0.21703	-0.19402	0	0	0	0	0	0	0	-0.2908	-0.26713	-0.20088	0	0	0	-0.24489	-0.22297	-0.15154	0	0	0	-39.5566	-12.6774	0	0	0	0	0	0	0	-46.0514	-23.7794	-31.0924	0	0	0	-24.5529	-14.5613	-14.5846
GTTTTTA	TTTTTT	261	-0.20092	0	0	-0.17353	0	0	0	0	0	0	0	0	-0.24917	-0.31172	0	0	0	0	0	-0.17562	0	-2.0598	0	0	-8.1769	0	0	0	0	0	0	0	0	-8.5203	-7.4251	0	0	0	0	0	-2.3388	0
GTTTTTT	TTTTTT	261	-0.19497	0	0	-0.30053	-0.22635	-0.17686	-0.18942	0	0	0	0	0	-0.39721	-0.33654	-0.29275	0	0	0	-0.38012	-0.38235	-0.21995	-5.0488	0	0	-25.5711	-6.8454	-15.7945	-4.2512	0	0	0	0	0	-49.1434	-19.1228	-30.9326	0	0	0	-22.3995	-20.6703	-12.5199
TAAATT	TTTTTT	261	0	0	0	0	0	0	0	0	0	0	0	0	0	-0.26868	0	0	0	0	0	-0.17601	0	0	0	0	0	0	0	0	0	0	0	0	0	0	-8.6378	0	0	0	0	0	-3.093	0
TAATTTT	TTTTTT	261	0	0	0	-0.1976	0	0	0	0	0	0	0	0	0	-0.33921	0	0	0	0	0	-0.2157	0	0	0	0	-6.7223	0	0	0	0	0	0	0	0	0	-8.6138	0	0	0	0	0	-2.6453	0
TAGTT	TTTTTT	261	-0.18228	0	0	-0.23635	-0.15512	-0.17259	-0.16793	0	0	-0.15903	0	0	-0.24695	-0.21564	-0.15846	0	0	0	-0.23725	-0.18403	-0.16897	-3.7749	0	0	-24.4027	-3.984	-15.6447	-2.9619	0	0	-4.0022	0	0	-23.2295	-13.2679	-14.2158	0	0	0	-12.1874	-5.1683	-9.2154
TAGTTT	TTTTTT	261	0	0	0	-0.22921	0	-0.1509	0	0	0	0	0	0	-0.24444	0	-0.16386	0	0	0	-0.26784	-0.20873	-0.17901	0	0	0	-15.4271	0	-8.8831	0	0	0	0	0	0	-14.8657	0	-9.8033	0	0	0	-13.0711	-2.555	-7.815
TAGTTTT	TTTTTT	261	0	0	0	-0.31573	0	-0.20268	0	0	0	0	0	0	-0.33723	-0.2638	-0.22006	0	0	0	-0.30196	-0.26862	-0.17307	0	0	0	-10.0126	0	-5.1077	0	0	0	0	0	0	-11.4056	-4.266	-7.1369	0	0	0	-7.5818	-2.8624	-2.8832
TATTA	TTTTTT	261	0	0	0	0	0	0	0	0	0.18294	0	0	0	0	-0.22191	0	0	0	0	0	-0.16792	0	0	0	0	0	0	0	0	0	3.3622	0	0	0	0	-16.9872	0	0	0	0	0	-6.539	0
TATTT	TTTTTT	261	0	0	0	0	0	0	0	0	0	0	0	0	0	-0.32902	0	0	0	0	0	-0.22206	0	0	0	0	0	0	0	0	0	0	0	0	0	0	-64.2255	0	0	0	0	0	-18.479	0
TATTTTA	TTTTTT	261	0	0	0	0	0	0	0	0	0	0	0	0	0	-0.3405	0	0	0	0	0	-0.24529	0	0	0	0	0	0	0	0	0	0	0	0	0	0	-15.2322	0	0	0	0	0	-5.774	0
TATTTTT	TTTTTT	261	0	0	0	0	-0.23631	0	0	0	0	0	0	0	-0.19073	-0.36166	0	0	0	0	0	-0.32909	0	0	0	0	0	-10.3963	0	0	0	0	0	0	0	-19.9659	-34.7398	0	0	0	0	0	-18.479	0
TCTTTT	TTTTTT	261	0	0	0	0	-0.1668	0	0	0	0	0	0	0	-0.18716	0	0	0	0	0	0	0	-0.15811	0	0	0	0	-8.1108	0	0	0	0	0	0	0	-15.1192	0	0	0	0	0	0	0	-5.2106
TCTTTTT	TTTTTT	261	0	0	0	-0.1776	-0.21177	0	0	0	0	0	0	0	-0.25524	-0.22396	-0.1835	0	0	0	-0.24404	-0.22335	-0.19299	0	0	0	-14.4382	-4.9174	0	0	0	0	0	0	0	-19.0251	-9.1162	-13.0052	0	0	0	-6.7088	-3.7283	-2.5436
TGTTTT	TTTTTT	261	0	0	0	0	0	0	0	0	0	0	0	0	-0.19684	-0.21792	0	0	0	0	0	0	0	0	0	0	0	0	0	0	0	0	0	0	0	-29.6353	-15.9581	0	0	0	0	0	0	0
TGTTTTT	TTTTTT	261	0	0	0	0	-0.17219	0	0	0	0	0	0	0	-0.25134	-0.25533	-0.15813	0	0	0	-0.19571	-0.21491	0	0	0	0	0	-4.8461	0	0	0	0	0	0	0	-26.7148	-14.2616	-16.5835	0	0	0	-9.4587	-8.0195	0
TTAATT	TTTTTT	261	0	0	0	0	-0.17285	0	0	0	0	0	0	0	0	-0.28313	0	0	0	0	0	0	0	0	0	0	0	-5.0546	0	0	0	0	0	0	0	0	-17.9039	0	0	0	0	0	0	0
TTAGT	TTTTTT	261	-0.20889	0	-0.16032	-0.27915	-0.15374	-0.21386	-0.18949	0	0	-0.18172	0	0	-0.29205	-0.23144	-0.20873	-0.22855	0	0	-0.30331	-0.20075	-0.21604	-7.3737	0	-3.4203	-32.5968	-5.5865	-22.7552	-4.4706	0	0	-6.1476	0	0	-27.4619	-11.4479	-19.1647	-2.5486	0	0	-19.5396	-5.944	-13.1202
TTAGTT	TTTTTT	261	-0.26822	0	0	-0.33563	0	-0.26157	-0.23094	0	0	-0.23312	0	0	-0.35461	-0.26548	-0.27115	-0.32339	0	0	-0.35681	-0.2464	-0.25768	-4.6405	0	0	-18.2286	0	-15.7501	-2.8669	0	0	-6.1881	0	0	-22.5043	-8.2006	-16.2018	-2.5881	0	0	-16.9615	-5.8901	-9.494
TTAGTTT	TTTTTT	261	-0.24181	0	0	-0.34312	0	-0.27481	0	0	0	-0.25963	0	0	-0.37972	-0.2782	-0.27885	0	0	0	-0.41728	-0.27391	-0.28194	-2.7914	0	0	-13.3509	0	-10.5305	0	0	0	-4.7468	0	0	-17.8952	-5.0186	-10.2719	0	0	0	-14.2033	-3.4469	-8.5848
TTATT	TTTTTT	261	0	0	0	0	0	0	0	0	0	0	0	0	0	-0.2932	0	0	0	0	0	-0.18679	0	0	0	0	0	0	0	0	0	0	0	0	0	0	-53.2509	0	0	0	0	0	-16.2826	0
TTCTTTT	TTTTTT	261	-0.16966	0	0	-0.17327	-0.20254	0	0	0	0	0	0	0	-0.2581	-0.24664	-0.18083	0	0	0	-0.24905	-0.18613	-0.20039	-3.0548	0	0	-11.3288	-5.1256	0	0	0	0	0	0	0	-14.0002	-11.4164	-10.5383	0	0	0	-7.9876	-2.8436	-6.5384
TTGTTTT	TTTTTT	261	0	0	0	0	0	0	0	0	0	0	0	0	-0.26224	-0.24962	-0.18046	0	0	0	-0.20375	-0.19077	0	0	0	0	0	0	0	0	0	0	0	0	0	-27.0938	-14.8745	-17.3284	0	0	0	-13.714	-5.6253	0
TTTA	TTTTTT	261	-0.19451	-0.15668	0	-0.25308	-0.26361	0	0	-0.18775	0	-0.16532	0	0	-0.34778	-0.51251	0	0	0	0	-0.24512	-0.31695	0	-13.5577	-3.2567	0	-82.3535	-34.2841	0	0	-2.4674	0	-8.5116	0	0	-62.9539	-97.1879	0	0	0	0	-22.7419	-25.3484	0
TTTAA	TTTTTT	261	0	0	0	-0.18412	-0.16762	0	0	0	0	0	0	0	-0.22018	-0.30949	0	0	0	0	-0.18085	-0.19156	0	0	0	0	-39.5609	-12.7673	0	0	0	0	0	0	0	-34.6709	-49.3044	0	0	0	0	-16.5378	-10.2813	0
TTTAAT	TTTTTT	261	0	0	0	0	0	0	0	0	0	0	0	0	0	-0.28348	0	0	0	0	0	-0.17937	0	0	0	0	0	0	0	0	0	0	0	0	0	0	-23.817	0	0	0	0	0	-4.433	0
TTTAT	TTTTTT	261	0	0	0	0	0	0	0	0	0	0	0	0	0	-0.29672	0	0	0	0	0	-0.19036	0	0	0	0	0	0	0	0	0	0	0	0	0	0	-47.2725	0	0	0	0	0	-15.2621	0
TTTGTTT	TTTTTT	261	0	0	0	0	0	0	0	0	0	0	0	0	-0.19824	0	0	0	0	0	-0.19658	0	-0.1576	0	0	0	0	0	0	0	0	0	0	0	0	-20.4187	0	0	0	0	0	-10.7546	0	-4.804
TTTT	TTTTTT	261	-0.21563	-0.17651	0	-0.28094	-0.29087	0	-0.19588	0	0	-0.211	0	-0.14004	-0.41963	-0.50603	-0.19767	0	0	0	-0.28708	-0.31851	-0.16277	-16.0521	-5.7014	0	-91.9332	-41.8388	0	-7.6725	0	0	-11.821	0	-2.4807	-80.0751	-80.7937	-30.3326	0	0	0	-25.1198	-20.0261	-13.0983
TTTTA	TTTTTT	261	-0.18493	-0.14606	0	-0.24129	-0.24701	0	0	0	0	-0.14825	0	0	-0.32649	-0.44187	-0.14235	0	0	0	-0.26472	-0.30432	0	-16.5229	-4.5815	0	-83.3545	-33.2033	0	0	0	0	-9.106	0	0	-90.1463	-104.185	-36.287	0	0	0	-38.5133	-37.2279	0
TTTTAA	TTTTTT	261	-0.17643	0	0	-0.25076	-0.21703	-0.13988	0	0	0	-0.14887	0	0	-0.30786	-0.33245	-0.17117	0	0	0	-0.26952	-0.25061	-0.1506	-6.7658	0	0	-38.5677	-16.2103	-21.1452	0	0	0	-5.2228	0	0	-45.3001	-40.8383	-22.9672	0	0	0	-24.2717	-13.0464	-10.8361
TTTTAAA	TTTTTT	261	-0.19043	0	0	-0.24053	-0.18913	0	0	0	0	0	0	0	-0.27743	-0.27648	-0.1637	0	0	0	-0.21322	-0.20267	0	-2.9768	0	0	-16.5947	-2.8716	0	0	0	0	0	0	0	-16.7503	-11.6766	-9.4928	0	0	0	-3.6346	-4.3746	0
TTTTAAT	TTTTTT	261	0	0	0	-0.23781	-0.22598	0	0	0	0	0	0	0	-0.28487	-0.35136	0	0	0	0	-0.25628	-0.24368	0	0	0	0	-13.0432	-5.1533	0	0	0	0	0	0	0	-15.7065	-21.0315	0	0	0	0	-9.41	-5.2294	0
TTTTCTT	TTTTTT	261	0	0	0	0	-0.17141	0	0	0	0	0	0	0	-0.25181	-0.2135	-0.19745	0	0	0	-0.26055	-0.21543	-0.22013	0	0	0	0	-2.8275	0	0	0	0	0	0	0	-12.5027	-7.1292	-11.7184	0	0	0	-6.7518	-4.5792	-5.2792
TTTTG	TTTTTT	261	0	0	0	-0.19456	-0.17416	0	0	0	0	0	0	0	-0.24262	-0.22944	-0.14702	0	0	0	-0.18791	-0.20696	0	0	0	0	-46.993	-16.4924	0	0	0	0	0	0	0	-38.6845	-26.6609	-24.1008	0	0	0	-17.447	-14.6488	0
TTTTGA	TTTTTT	261	0	0	0	-0.23779	-0.17563	-0.15419	0	0	0	0	0	0	-0.2409	0	-0.18603	0	0	0	-0.22453	-0.19213	-0.15736	0	0	0	-17.0475	-4.3859	-12.24	0	0	0	0	0	0	-12.1851	0	-8.8232	0	0	0	-8.2427	-4.1217	-4.1898
TTTTGTT	TTTTTT	261	0	0	0	-0.16795	-0.16655	0	0	0	0	0	0	0	-0.23738	-0.22968	-0.14817	0	0	0	-0.22359	-0.19713	-0.15258	0	0	0	-17.6835	-5.975	0	0	0	0	0	0	0	-21.0462	-11.2526	-13.9957	0	0	0	-11.6279	-6.8126	-4.3887
TTTTT	TTTTTT	261	0	0	0	-0.25462	-0.26744	0	0	0	0	-0.16563	0	0	-0.35479	-0.41864	-0.1808	0	0	0	-0.29613	-0.32224	-0.17275	0	0	0	-95.1991	-41.8388	0	0	0	0	-14.362	0	0	-114.74	-104.265	-58.9018	0	0	0	-50.2108	-42.1676	-27.1923
TTTTTA	TTTTTT	261	-0.18176	0	0	-0.26164	-0.27142	0	0	-0.14802	0	-0.15918	-0.12866	0	-0.35849	-0.42178	-0.19482	0	0	0	-0.297	-0.31894	-0.15759	-12.1899	0	0	-56.236	-25.8833	0	0	-2.4674	0	-6.6429	-2.592	0	-93.8323	-83.6929	-47.4896	0	0	0	-41.6322	-35.1402	-18.9536
TTTTTAA	TTTTTT	261	-0.21266	0	0	-0.30874	-0.26861	-0.16939	0	0	0	-0.20804	0	0	-0.41684	-0.4128	-0.26476	0	0	0	-0.33587	-0.33183	-0.1916	-5.0347	0	0	-27.578	-10.97	-15.3559	0	0	0	-4.3259	0	0	-49.9087	-34.4323	-26.8869	0	0	0	-19.6841	-15.1808	-7.6708
TTTTTAG	TTTTTT	261	-0.29569	0	0	-0.38297	-0.27697	-0.26581	0	0	0	-0.28245	0	0	-0.44072	-0.31376	-0.33563	-0.48547	0	0	-0.42571	-0.35167	-0.2813	-3.9217	0	0	-15.7992	-3.4583	-7.3898	0	0	0	-3.2891	0	0	-18.8701	-6.6281	-12.7022	-3.4177	0	0	-11.525	-6.5086	-7.815
TTTTTAT	TTTTTT	261	0	0	0	0	-0.25245	0	0	0	0	0	0	0	-0.19952	-0.37101	0	0	0	0	0	-0.2817	0	0	0	0	0	-8.4206	0	0	0	0	0	0	0	-22.9895	-31.3808	0	0	0	0	0	-12.7963	0
TTTTTC	TTTTTT	261	0	0	0	-0.16828	-0.18131	0	0	0	0	0	0	0	-0.24892	-0.22198	-0.16495	0	0	0	-0.23805	-0.21451	-0.1887	0	0	0	-20.0932	-11.0538	0	0	0	0	0	0	0	-28.9567	-14.082	-20.893	0	0	0	-15.2247	-10.6604	-6.4929
TTTTTCC	TTTTTT	261	0	0	0	-0.2105	0	0	0	0	0	0	0	0	-0.30318	-0.2363	-0.22853	0	0	0	-0.29563	0	-0.23433	0	0	0	-5.2281	0	0	0	0	0	0	0	0	-10.5327	-2.3153	-5.4661	0	0	0	-6.0149	0	-2.5274
TTTTTCT	TTTTTT	261	0	0	0	0	-0.15476	0	0	0	0	0	0	0	-0.20179	0	0	0	0	0	-0.21876	-0.21075	-0.17314	0	0	0	0	-3.1066	0	0	0	0	0	0	0	-11.118	0	0	0	0	0	-6.7296	-3.7634	-3.1886
TTTTTG	TTTTTT	261	0	0	0	-0.21025	-0.16987	0	0	0	0	0	0	0	-0.25573	-0.2496	-0.16594	0	0	0	-0.21133	-0.24795	0	0	0	0	-38.4851	-9.2016	0	0	0	0	0	0	0	-35.032	-23.6272	-22.4614	0	0	0	-16.5209	-14.4086	0
TTTTTGG	TTTTTT	261	0	0	0	-0.34631	0	-0.25853	0	0	0	0	0	0	-0.35868	-0.27562	-0.26343	0	0	0	-0.31916	-0.27276	0	0	0	0	-11.3888	0	-8.0201	0	0	0	0	0	0	-9.1566	-2.8837	-4.8138	0	0	0	-4.5203	-2.0155	0
TTTTTGT	TTTTTT	261	0	0	0	0	-0.15969	0	0	0	0	0	0	0	0	-0.23462	0	0	0	0	-0.18908	-0.26128	0	0	0	0	0	-5.8526	0	0	0	0	0	0	0	0	-11.9398	0	0	0	0	-7.9661	-8.1645	0
TTTTTT	TTTTTT	261	-0.21436	0	-0.1551	-0.32982	-0.27412	-0.17696	-0.22854	0	0	-0.19554	0	0	-0.45334	-0.42905	-0.29888	-0.26112	0	-0.18322	-0.42362	-0.42798	-0.23511	-15.9415	0	-6.8625	-92.6121	-32.6973	-49.3708	-19.7576	0	0	-12.8732	0	0	-154.195	-84.4348	-88.3453	-11.12	0	-3.9047	-77.9301	-66.4888	-38.2881
TTTTTTA	TTTTTT	261	-0.22784	0	-0.17406	-0.35199	-0.31766	-0.17424	-0.23083	0	0	-0.20214	0	0	-0.46897	-0.44965	-0.30239	0	0	0	-0.41878	-0.42585	-0.22734	-9.2531	0	-3.7461	-45.7367	-20.3743	-21.7796	-10.2864	0	0	-6.6429	0	0	-87.0909	-49.4535	-54.0967	0	0	0	-44.5535	-35.5985	-24.4543
TTTTTTC	TTTTTT	261	-0.16872	0	0	-0.21339	-0.22943	0	-0.16928	0	0	0	0	0	-0.35884	-0.33184	-0.25378	0	0	0	-0.3576	-0.33231	-0.23569	-3.3875	0	0	-15.5197	-7.465	0	-3.3225	0	0	0	0	0	-31.2954	-18.6608	-23.4313	0	0	0	-17.4188	-13.4496	-7.9636
TTTTTTG	TTTTTT	261	-0.2137	0	0	-0.3366	-0.17311	-0.246	-0.21236	0	0	-0.16586	0	0	-0.41156	-0.30749	-0.3083	-0.25623	0	0	-0.36237	-0.36366	-0.19197	-3.4688	0	0	-31.4503	-4.7965	-21.9243	-3.1005	0	0	-3.4854	0	0	-40.7253	-16.9379	-28.9026	-2.0351	0	0	-22.1708	-16.7914	-10.6486
TTTTTTT	TTTTTT	261	-0.25688	0	-0.19863	-0.3695	-0.30901	-0.19484	-0.2684	-0.1667	0	-0.19907	0	0	-0.50376	-0.44975	-0.3519	-0.26603	0	-0.1931	-0.46958	-0.47622	-0.27111	-14.9249	0	-7.7208	-66.1369	-25.8016	-36.8862	-17.9873	-2.3261	0	-8.5116	0	0	-125.649	-61.5741	-88.952	-6.9156	0	-3.3323	-63.2134	-54.7008	-27.0762
