## Supplemental Table 3 for "3’UTR-directed control of poly(A) tail dynamics and mRNA stability in vertebrate embryos"

### Sheet: filtered.core.all
			effect												pvalue
kmer	cluster kmer	cluster id	34A:T.early:E	34A:T.late:E	34A:G.early:E	34A:G.late:E	34A:C.early:E	34A:C.late:E	17A:T.early:E	17A:T.late:E	17A:G.early:E	17A:G.late:E	17A:C.early:E	17A:C.late:E	34A:T.early:P	34A:T.late:P	34A:G.early:P	34A:G.late:P	34A:C.early:P	34A:C.late:P	17A:T.early:P	17A:T.late:P	17A:G.early:P	17A:G.late:P	17A:C.early:P	17A:C.late:P
ATTTAT	ATTTAT	1	0	0.081426	0.056142	0	0	0	0	0.058366	0	0	0	0	0	17.2391	7.2817	0	0	0	0	7.654	0	0	0	0
TATTTA	ATTTAT	1	0	0.080393	0.045454	0	0	0	0	0.053162	0	0	0	0	0	19.6167	4.0569	0	0	0	0	7.7975	0	0	0	0
ATTTATT	ATTTATT	2	0	0.10555	0	0	0	0	0	0.066807	0	0	0	0	0	12.0793	0	0	0	0	0	4.3931	0	0	0	0
GCACT	GCACT	9	0	0.061926	0	0	0	0	0	0.055358	0	0	0	0	0	5.4084	0	0	0	0	0	4.6211	0	0	0	0
ATTTT	GTTTT	11	0	0	0.053589	0	0	0	-0.024297	0	0.068688	0	0	0	0	0	75.6281	0	0	0	-42.7054	0	131.957	0	0	0
CTTTT	GTTTT	11	0	0	0.045179	0	0	0	0	0	0.072987	0	0	0	0	0	22.7628	0	0	0	0	0	68.8585	0	0	0
GCTTTT	GTTTT	11	0	0	0.053787	0	0	0	0	0	0.073366	0	0	0	0	0	2.7514	0	0	0	0	0	7.5104	0	0	0
GTTTT	GTTTT	11	0	0	0.050511	0	0	0	0	0	0.045893	0	0	0	0	0	37.9468	0	0	0	0	0	33.4991	0	0	0
TAATT	GTTTT	11	0	0	0.043855	0	0	0	0	0	0.051119	0	0	0	0	0	9.2572	0	0	0	0	0	13.1974	0	0	0
TATTT	GTTTT	11	0	0	0.056524	0	0	0	0	0	0.060283	0	0	0	0	0	61.3083	0	0	0	0	0	78.0854	0	0	0
TCTTTT	GTTTT	11	0	0	0.047236	0	0	0	0	0	0.074047	0	0	0	0	0	4.2317	0	0	0	0	0	14.1098	0	0	0
TGTTTT	GTTTT	11	0	0	0.056989	0	0	0	0	0	0.057696	0	0	0	0	0	17.7198	0	0	0	0	0	19.6481	0	0	0
TTAATT	GTTTT	11	0	0	0.051256	0	0	0	0	0	0.069437	0	0	0	0	0	3.317	0	0	0	0	0	9.8767	0	0	0
TTATT	GTTTT	11	0	0	0.057395	0	0	0	0	0	0.059261	0	0	0	0	0	46.837	0	0	0	0	0	49.1049	0	0	0
TTGTT	GTTTT	11	0	0	0.050618	0	0	0	0	0	0.054185	0	0	0	0	0	23.9666	0	0	0	0	0	32.3239	0	0	0
TTGTTT	GTTTT	11	0	0	0.057323	0	0	0	0	0	0.071712	0	0	0	0	0	13.557	0	0	0	0	0	24.153	0	0	0
TTTAT	GTTTT	11	0	0	0.0653	0	0	0	0	0	0.066026	0	0	0	0	0	76.5194	0	0	0	0	0	76.982	0	0	0
TTTGT	GTTTT	11	0	0	0.057956	0	0	0	0	0	0.058366	0	0	0	0	0	52.5817	0	0	0	0	0	51.7142	0	0	0
TTTTA	GTTTT	11	0	0	0.050735	0	0	0	-0.022042	0	0.067152	0	0	0	0	0	74.5446	0	0	0	-39.4755	0	141.067	0	0	0
TTTTAA	GTTTT	11	0	0	0.045915	0	0	0	0	0	0.044784	0	0	0	0	0	8.6948	0	0	0	0	0	8.0591	0	0	0
TTTTC	GTTTT	11	0	0	0.045788	0	0	0	0	0	0.050674	0	0	0	0	0	20.2877	0	0	0	0	0	23.7091	0	0	0
TTTTCT	GTTTT	11	0	0	0.060945	0	0	0	0	0	0.066185	0	0	0	0	0	9.3553	0	0	0	0	0	12.8461	0	0	0
TTTTG	GTTTT	11	0	0	0.053389	0	0	0	0	0	0.057858	0	0	0	0	0	50.6196	0	0	0	0	0	56.7104	0	0	0
TTTTTAA	GTTTT	11	0	0	0.067916	0	0	0	0	0	0.065017	0	0	0	0	0	6.7963	0	0	0	0	0	6.163	0	0	0
TATTTAT	TATTTAT	17	0	0.13959	0.064983	0	0	0	0	0.078421	0	0	0	0	0	19.2128	2.8721	0	0	0	0	4.684	0	0	0	0
TTATTTA	TTATTTA	27	0	0.098853	0	0	0	0	0	0	0.058926	0	0	0	0	9.9121	0	0	0	0	0	0	2.3862	0	0	0
TATTTT	TTATTTT	28	0	0	0.056827	0.037285	0	0	0	0	0.064046	0	0	0	0	0	13.5419	6.2615	0	0	0	0	23.4908	0	0	0
TATTTTT	TTATTTT	28	0	0	0.077584	0.041536	0	0	0	0	0.07908	0	0	0	0	0	10.668	2.0571	0	0	0	0	11.7509	0	0	0
TGTTTTT	TTATTTT	28	0	0	0.075894	0.042686	0	0	0	0	0.077606	0	0	0	0	0	10.0688	2.3352	0	0	0	0	11.0353	0	0	0
TTATTTT	TTATTTT	28	0	0	0.069356	0.050213	0	0	0	0	0.077886	0	0	0	0	0	8.3959	3.7854	0	0	0	0	13.4033	0	0	0
TTTTGT	TTATTTT	28	0	0	0.066632	0.033821	0	0	0	0	0.071777	0	0	0	0	0	18.9583	4.5722	0	0	0	0	23.0278	0	0	0
TTTTTG	TTATTTT	28	0	0	0.0663	0.03347	0	0	0	0	0.063611	0	0	0	0	0	14.1849	3.9039	0	0	0	0	14.3588	0	0	0
ATTTTT	TTTTT	52	0	0	0.065117	0	0	0	0	0	0.077884	0	0	0	0	0	17.7023	0	0	0	0	0	32.5043	0	0	0
CTTTTT	TTTTT	52	0	0	0.068797	0	0	0	0	0	0.095918	0.034035	0	0	0	0	15.7799	0	0	0	0	0	34.7495	2.6222	0	0
GTTTTT	TTTTT	52	0	0	0.064226	0	0	0	0	0	0.069124	0.033668	0	0	0	0	15.6193	0	0	0	0	0	17.91	2.3139	0	0
GTTTTTT	TTTTT	52	0	0	0.079174	0	0	0	0	0	0.079729	0	0	0	0	0	5.8317	0	0	0	0	0	6.4676	0	0	0
TCTTTTT	TTTTT	52	0	0	0.088743	0	0	0	0	0	0.10347	0	0	0	0	0	7.4456	0	0	0	0	0	9.075	0	0	0
TTATTT	TTTTT	52	0	0.04127	0.065695	0	0	0	0	0	0.074001	0	0	0	0	7.4262	20.2024	0	0	0	0	0	26.4737	0	0	0
TTCTTT	TTTTT	52	0	0	0.06151	0	0	0	0	0	0.083084	0	0	0	0	0	7.5863	0	0	0	0	0	16.7104	0	0	0
TTCTTTT	TTTTT	52	0	0	0.073634	0	0	0	0	0	0.098129	0	0	0	0	0	3.7914	0	0	0	0	0	10.0652	0	0	0
TTGTTTT	TTTTT	52	0	0	0.071792	0	0	0	0	0	0.08437	0	0	0	0	0	11.2004	0	0	0	0	0	12.142	0	0	0
TTTATT	TTTTT	52	0	0.037983	0.071381	0	0	0	0	0	0.075051	0	0	0	0	7.4262	28.2648	0	0	0	0	0	30.1596	0	0	0
TTTATTT	TTTTT	52	0	0.039897	0.075798	0	0	0	0	0	0.082925	0	0	0	0	3.6993	11.0254	0	0	0	0	0	17.9635	0	0	0
TTTCTT	TTTTT	52	0	0	0.055864	0	0	0	0	0	0.076828	0	0	0	0	0	6.2536	0	0	0	0	0	13.9392	0	0	0
TTTCTTT	TTTTT	52	0	0	0.088554	0	0	0	0	0	0.11501	0	0	0	0	0	7.4937	0	0	0	0	0	14.7619	0	0	0
TTTGTT	TTTTT	52	0	0	0.072125	0	0	0	0	0	0.073604	0	0	0	0	0	20.802	0	0	0	0	0	19.1023	0	0	0
TTTGTTT	TTTTT	52	0	0	0.07735	0	0	0	0	0	0.078693	0	0	0	0	0	9.9507	0	0	0	0	0	9.4488	0	0	0
TTTTAT	TTTTT	52	0	0	0.072826	0	0	0	0	0	0.085371	0	0	0	0	0	22.7311	0	0	0	0	0	35.6316	0	0	0
TTTTCTT	TTTTT	52	0	0	0.085135	0	0	0	0	0	0.11023	0	0	0	0	0	6.3844	0	0	0	0	0	13.4966	0	0	0
TTTTGTT	TTTTT	52	0	0	0.087516	0	0	0	0	0	0.086133	0	0	0	0	0	11.0943	0	0	0	0	0	9.852	0	0	0
TTTTT	TTTTT	52	0	0	0.076822	0	0	0	0	0	0.090335	0	0	0	0	0	164.541	0	0	0	0	0	200	0	0	0
TTTTTA	TTTTT	52	0	0	0.071382	0	0	0	0	0	0.088244	0	0	0	0	0	28.7531	0	0	0	0	0	46.727	0	0	0
TTTTTAT	TTTTT	52	0	0	0.092221	0	0	0	0	0	0.11535	0	0	0	0	0	13.5084	0	0	0	0	0	21.7627	0	0	0
TTTTTC	TTTTT	52	0	0	0.063204	0	0	0	0	0	0.074658	0.034017	0	0	0	0	8.9366	0	0	0	0	0	17.466	2.147	0	0
TTTTTCT	TTTTT	52	0	0	0.078291	0	0	0	0	0	0.1001	0	0	0	0	0	6.3784	0	0	0	0	0	11.0443	0	0	0
TTTTTGT	TTTTT	52	0	0	0.077087	0	0	0	0	0	0.080786	0	0	0	0	0	7.8141	0	0	0	0	0	10.3006	0	0	0
TTTTTTC	TTTTT	52	0	0	0.06505	0	0	0	0	0	0.087996	0	0	0	0	0	4.2315	0	0	0	0	0	6.3018	0	0	0
ATTTTTT	TTTTTT	60	0	0	0.067336	0	0	0	0	0	0.093826	0.050836	0	0	0	0	6.2538	0	0	0	0	0	13.0513	2.3203	0	0
CTTTTTT	TTTTTT	60	0	0	0.081825	0	0	0	0	0	0.095316	0.059191	0	0	0	0	9.1571	0	0	0	0	0	11.9157	3.3951	0	0
TTTTATT	TTTTTT	60	0	0	0.087239	0	0	0	-0.022279	0	0.090078	0.044668	0	0	0	0	15.2195	0	0	0	-2.1544	0	15.5341	2.9859	0	0
TTTTTT	TTTTTT	60	0	0	0.083619	0.03337	0	0	0	0	0.096198	0.049491	0	0	0	0	37.829	4.5722	0	0	0	0	49.745	12.4757	0	0
TTTTTTA	TTTTTT	60	0	0	0.083438	0	0	0	0	0	0.10361	0.046475	0	0	0	0	10.644	0	0	0	0	0	21.302	3.3668	0	0
TTTTTTT	TTTTTT	60	0	0	0.088616	0.04107	0	0	0	0	0.10876	0.058301	0	0	0	0	19.4644	2.472	0	0	0	0	27.6683	8.2277	0	0
